# Transcriptional and post-transcriptional regulation and transcriptional memory of chromatin regulators in response to low temperature

**DOI:** 10.1101/757179

**Authors:** K. Vyse, L. Faivre, M. Romich, M. Pagter, D. Schubert, D.K. Hincha, E. Zuther

## Abstract

Chromatin regulation ensures stable repression of stress-inducible genes under non-stress conditions and transcriptional activation and memory of such an activation of those genes when plants are exposed to stress. However, there is only limited knowledge on how chromatin genes are regulated at the transcriptional and post-transcriptional level upon stress exposure and relief from stress. We have therefore set-up a RT-qPCR-based platform for high-throughput transcriptional profiling of a large set of chromatin genes. We find that the expression of a large fraction of these genes is regulated by cold. In addition, we reveal an induction of several DNA and histone demethylase genes and certain histone variants after plants have been shifted back to ambient temperature (deacclimation), suggesting a role in the memory of cold acclimation. We also re-analyse large scale transcriptomic datasets for transcriptional regulation and alternative splicing (AS) of chromatin genes, uncovering an unexpected level of regulation of these genes, particularly at the splicing level. This includes several vernalization regulating genes whose AS results in cold-regulated protein diversity. Overall, we provide a profiling platform for the analysis of chromatin regulatory genes and integrative analyses of their regulation, suggesting a dynamic regulation of key chromatin genes in response to low temperature stress.
