## Supplemental Table 1 for "Transcriptional and post-transcriptional regulation and transcriptional memory of chromatin regulators in response to low temperature"

### Sheet: Sheet1
	Supplemental Table 1: Primer sequences of 135 genes encoding epigenetic regulators.
	Locus ID	Abbreviation	Gene annotation	Primer Sequence 5' → 3'		Reference	Category
	AT5G04240	JMJ11/ELF6	Probable lysine-specific demethylase ELF6, JMJ11	FW	TTTCAAGGCAGTGCCACGATCATT	Czechowski et al. 2004	Jumonji-type and LSD1-type histone demethylases
				RV	CGATCTCTTAGTCGGGAGCTACGA
	AT3G48430	JMJ12/REF6	Lysine-specific demethylase REF6, JMJ12	FW	GCCGGAATACCGTGTTGCAGGTTA	Czechowski et al. 2004	Jumonji-type and LSD1-type histone demethylases
				RV	AGCTCCCGGAAAGGTGACGACAAA
	AT5G46910	JMJ13	Transcription factor jumonji (jmj) family protein / zinc finger (C5HC2 type) family protein, JMJ13	FW	TGCTGGTTTCAGCCACGGTTTTAA	Czechowski et al. 2004	Jumonji-type and LSD1-type histone demethylases
				RV	CCAATCACCCATCGCAAAGTTCAC
	AT1G08620	JMJ16	Transcription factor PKDM7D; JMJ16	FW	TCACCCGCAATCGTACAGGCTATC	Czechowski et al. 2004	Jumonji-type and LSD1-type histone demethylases
				RV	GAACTGAACTTGTGGCCGGGAATA
	AT2G38950	JMJ19	Transcription factor jumonji and C5HC2 type zinc finger domain-containing protein, JMJ19	FW	AGGTTGGAATCTGAACAGTACGGC	Czechowski et al. 2004	Jumonji-type and LSD1-type histone demethylases
				RV	TCCAGAACTGGGAAGACAAGCAC
	AT5G63080	JMJ20	HR demethylase JMJ20	FW	TCTTGCTGCCAACACAGGAA	Czechowski et al. 2004	Jumonji-type and LSD1-type histone demethylases
				RV	AGAGAACCGTGACATGAAGAGGA
	AT1G78280	JMJ21	Transcription factor jumonji domain-containing protein, JMJ21	FW	AGATGATCTAACCTGGAACGAC	designed in Primer3	Jumonji-type and LSD1-type histone demethylases
				RV	GTAGATGAAGGTTGCGTAGTTG
	AT5G06550	JMJ22	HR demethylase-like protein, JMJ22	FW	ACCTATGTAGCTGCTTACCATC	designed in Primer3	Jumonji-type and LSD1-type histone demethylases
				RV	CAAGATTCGCACATAACCAGC
	AT1G09060	JMJ24	JmjC domain protein JMJ24	FW	TATCCAGACTGATTTTGTGTCACGCCC	Lu et al. 2008	Jumonji-type and LSD1-type histone demethylases
				RV	GCTTGGTTGCCTCGTCTAAGTTGTGAGA
	AT3G07610	JMJ25/IBM1	IBM1, JMJ25	FW	CAATGCAATCGATAAGGGTCTC	designed in Primer3	Jumonji-type and LSD1-type histone demethylases
				RV	TATCCATTGCACTGACTATCCC
	AT4G00990	JMJ27	Transcription factor jumonji (jmjC) domain-containing protein, JMJ27	FW	TCCTCATGCTCTACCAATTCTG	designed in Primer3	Jumonji-type and LSD1-type histone demethylases
				RV	CAATATCGTCTTCAGCCAGATC
	AT4G21430	JMJ28	Transcription factor jumonji domain-containing protein, B160	FW	GTAGCCTTGTTCTGTCACTATC	designed in Primer3	Jumonji-type and LSD1-type histone demethylases
				RV	ATTAGTCTCAGCCTTTCCTCTC
	AT1G62310	JMJ29	Transcription factor jumonji domain-containing protein, JMJ29	FW	ATTCCAGATGAGCTTGGTAGAG	designed in Primer3	Jumonji-type and LSD1-type histone demethylases
				RV	GTTAGAATATTCACCGCGTCTG
	AT3G20810	JMJ30	Jumonji-C domain-containing protein 30 (JMJ30); JMJD5	FW	TTCCCGTGGAGGTGGGGAAAAA	Czechowski et al. 2004	Jumonji-type and LSD1-type histone demethylases
				RV	ATTGGTCCGCATCCGTTCAAGG
	AT3G45880	JMJ32	2-oxoglutarate (2OG) and Fe(II)-dependent oxygenase superfamily protein (JMJ32)	FW	TTTCTCCGAAACTACGTGTCTC	designed in Primer3	Jumonji-type and LSD1-type histone demethylases
				RV	CGGCCAATGAGTAATAGCTTTG
	AT3G10390	FLD	Lysine-specific histone demethylase 1 homolog 3	FW	AGTGTATGAGGGTGATATGGTG	designed in Primer3	Jumonji-type and LSD1-type histone demethylases
				RV	TGATGGATCCGTTCTTAAGGAC
	AT1G62830	LDL1	Lysine-specific histone demethylase 1 homolog 3	FW	TGGATCAGTTATTCGAGACACC	designed in Primer3	Jumonji-type and LSD1-type histone demethylases
				RV	CATTTGGATCCTAACCCTCAAC
	AT3G13682	LDL2	Lysine-specific histone demethylase 1-like 2	FW	TTACACTATTCTTTCCCGGGAG	designed in Primer3	Jumonji-type and LSD1-type histone demethylases
				RV	GGCACCCATTAGCTTTAATCC
	AT4G16310	LDL3	LDL3 protein LSD1-like 3	FW	TAACCGTTCTTGAGGCAAGGAG	designed in Primer3	Jumonji-type and LSD1-type histone demethylases
				RV	ACAGGAACTGAAAGAGACGACC
	AT5G51230	EMF2	EMBRYONIC FLOWER 2 (EMF2)	FW	AGGAACCGAAGCCTCCTTCAGAA	Czechowski et al. 2004	Polycomb-group related
				RV	TCTTCACTATCCCGGTCCGAAAGT
	AT4G02020	SWN	SWINGER (SWN)	FW	TAAACCCAATTGCTACGCTAAGGT	Czechowski et al. 2004	Polycomb-group related
				RV	AAAAATCCCGACCCTGTGATC
	AT3G18990	VRN1	REDUCED VERNALIZATION RESPONSE 1 (VRN1)	FW	CAAGAAAAACGTCTGAGGGTCCCA	Czechowski et al. 2004	Polycomb-group related
				RV	TCAGGTACTGTGAGTGCAACAGC
	AT4G16845	VRN2	REDUCED VERNALIZATION RESPONSE 2 (VRN2)	FW	TTCGCTCTCTAGGCAACCCATCGT	Czechowski et al. 2004	Polycomb-group related
				RV	ACTTTCTTTTGCGCTTTGCCCCAA
	AT1G49480	RTV1	RELATED TO VERNALIZATION1 1 (RTV1)	FW	TGTACTTGCCATCTGGGTTTGCTG	Czechowski et al. 2004	Polycomb-group related
				RV	CCATTGTTTCTCACCGAGCTGGAG
	AT2G30470	HSI2	HIGH-LEVEL EXPRESSION OF SUGAR-INDUCIBLE GENE 2 (HSI2)	FW	ATGCTGGAGACATGCAGGGTTGTG	Czechowski et al. 2004	Polycomb-group related
				RV	ACACCAGACGATGATGTGTCCTCA
	AT4G32010	HSL1	HSI2-LIKE 1 (HSL1)	FW	GCGACACAGATGTTCAAGGGAAGC	Czechowski et al. 2004	Polycomb-group related
				RV	TGTCACCACATCCCGGATTCAAGC
	AT5G05610	AL1	ALFIN-LIKE 1 (AL1)	FW	TCCAGAAACGGCGTAAAGAGATCA	Czechowski et al. 2004	Polycomb-group related
				RV	TCCTCCACAACTTCCACAGAGTG
	AT3G11200	AL2	ALFIN-LIKE 2 (AL2)	FW	CCCGTCTTAATCGCAATGAGAGGA	Czechowski et al. 2004	Polycomb-group related
				RV	AGTGCCATTTCTGGATTTGCTTCC
	AT3G42790	AL3	ALFIN-LIKE 3 (AL3)	FW	CGCTTGGTTACTGTCTGTCTCGTT	Czechowski et al. 2004	Polycomb-group related
				RV	ACGCTTCCTCTCTTCCTTGTGGA
	AT5G26210	AL4	ALFIN-LIKE 4 (AL4)	FW	TCCGACTTTGTGATCCCGAAAAGG	Czechowski et al. 2004	Polycomb-group related
				RV	GGCAAATTCACTTCCCAGTGCTCA
	AT5G20510	AL5	ALFIN-LIKE 5 (AL5)	FW	GGCTTTCTCTCGTTGCTGTCCA	Czechowski et al. 2004	Polycomb-group related
				RV	GCGCTTCCTGTCAGCTCTATCGAA
	AT2G02470	AL6	ALFIN-LIKE 6 (AL6)	FW	TGGCAAGAATGAGAGGAAGAGGCT	Czechowski et al. 2004	Polycomb-group related
				RV	TTGCCGCTCACAACTTCGAAAATG
	AT1G14510	AL7	ALFIN-LIKE 7 (AL7)	FW	TGGCAAGCCTCGTCATTCTGAATC	Czechowski et al. 2004	Polycomb-group related
				RV	TCTTGGTGGAGGGGACATCTTTGA
	AT1G49950	TRB1	TELOMERE REPEAT BINDING FACTOR 1 (TRB1)	FW	TCCACCAGACTTCAAACGCTTGTT	Czechowski et al. 2004	Polycomb-group related
				RV	AACCTTCACAAGTTTCCCGCAAGA
	AT3G49850	TRB3	TELOMERE REPEAT BINDING FACTOR 3 (TRB3)	FW	ACCTCCAAGACCTTCTACAAGTGT	Czechowski et al. 2004	Polycomb-group related
				RV	TCTTCAAGCTGGTAATAGCCTCCA
	AT5G18620	CHR17	CHROMATIN REMODELING FACTOR17 (CHR17)	FW	GAAGGGGTCGCCATTCTTCCAAAC	Czechowski et al. 2004	Polycomb-group related
				RV	AACCGTGTGCCTCCAGATCCAACT
	AT2G23380	CLF	Histone-lysine N-methyltransferase CLF	FW	ACCTGGAAGTCTGCTGCATATC	designed in Primer3	Polycomb-group related
				RV	GCAAACAAGGACATTCCTTCCC
	AT3G20740	FIE1	Polycomb group protein FERTILIZATION-INDEPENDENT ENDOSPERM	FW	GTGATTACTGCTAGCAAGGATG	designed in Primer3	Polycomb-group related
				RV	CCACACTTAGAACTTCATAGCG
	AT5G58230	MSI1	Histone-binding protein MSI1	FW	CTTGGAGTAAGTTCAAGCAGG	designed in Primer3	Polycomb-group related
				RV	GTAGCGTTAATATCCCACAAGC
	AT2G16780	MSI2	WD-40 repeat-containing protein MSI2	FW	CATCGACGCCAAATCCTTAC	designed in Primer3	Polycomb-group related
				RV	AGTACCGAGTATAAGCTTGTGG
	AT4G35050	MSI3	WD-40 repeat-containing protein MSI3	FW	CTTCAATGAATGGGTACTAGCC	designed in Primer3	Polycomb-group related
				RV	CTTACGAAGGTCAAACAAGGC
	AT2G19520	MSI4	WD-40 repeat-containing protein MSI4	FW	GACGAGTGCACAAGAATTCTG	designed in Primer3	Polycomb-group related
				RV	TCTCGCATCCCATAGTATAAGG
	AT4G29730	MSI5	WD-40 repeat-containing protein MSI5	FW	TCCACTGGAGCCTATTGAAC	designed in Primer3	Polycomb-group related
				RV	CATATCTGCAATGTACCACCTC
	AT3G23980	BLI	Protein BLISTER	FW	CAGCTAGAATGTAATGCTGCTG	designed in Primer3	Polycomb-group related
				RV	TGAGTCTGAGAGCCTTATCTTC
	AT3G03140	PWO1	PWO1	FW	ATTGAGAGGGTAGAATCTTCGC	designed in Primer3	Polycomb-group related
				RV	ATCTTCTCTCCGAGCATACTTC
	AT1G51745	PWO2	PWO2	FW	TCTATCTGTCTGGGTTTCGAAG	designed in Primer3	Polycomb-group related
				RV	ATCACTCCCACCTAATCTCAAG
	AT3G21295	PWO3	PWO3	FW	GGTTTCCGTACAATACAGAGAG	designed in Primer3	Polycomb-group related
				RV	GTCCCACCACTAATTGCTATTG
	AT2G40930	UBP5	Ubiquitin-specific protease 5	FW	GCTCACATTCAATCTGCTCAAG	designed in Primer3	Polycomb-group related
				RV	GCTCGATTTAGAAGGCTCAATG
	AT5G22030	UBP8	Ubiquitin-specific protease 8	FW	TAGCAATCACTATGGGAGCATG	designed in Primer3	Polycomb-group related
				RV	CAAAGTCATACCATCGATCACC
	AT4G06634	YY1	AtYY1	FW	GGAATGAGATAGATGACGGGAG	designed in Primer3	Polycomb-group related
				RV	GTTTATGTGTCTGGCCTTTCC
	AT5G44280	RING1A	Putative E3 ubiquitin-protein ligase RING1a	FW	GTTGCTTAGTATTTCCGGAGC	designed in Primer3	Polycomb-group related
				RV	TCTTCCTGTGTTCTGAGACTTG
	AT1G03770	RING1B	Putative E3 ubiquitin-protein ligase RING1b	FW	TCTTCAGCAGGAGAGTTATCAG	designed in Primer3	Polycomb-group related
				RV	CCCTAAACATATCGAGCATTGC
	AT1G06770	DRIP1/BMI1B	E3 ubiquitin protein ligase DRIP1	FW	GTAATGGTTCTTTGGCTGAGAG	designed in Primer3	Polycomb-group related
				RV	GTGCTCTCCAGAAGCTCATC
	AT2G30580	DRIP2/BMI1A	E3 ubiquitin protein ligase DRIP2	FW	CTTCTAAGCATCAAAGAGTCGC	designed in Primer3	Polycomb-group related
				RV	GCTTCCGAGAATAAACTAGCAC
	AT5G57380	VIN3	Protein VERNALIZATION INSENSITIVE 3	FW	AGAAGCTGTGTTCTCAGGCAATGG	Kim et al. 2010a	Polycomb-group related
				RV	TCTTCGTCCTTCGACTTTCGACAAA
	AT4G30200	VEL1	Vernalization5/VIN3-like protein	FW	AGTCCAACAACGATTACATTGTCCC	Kim et al. 2010a	Polycomb-group related
				RV	GTACAATGTCTGAGTCGGTTGTCC
	AT2G18880	VEL2	Vernalization5/VIN3-like protein	FW	ACGCCGAGTAGTGATATTGATG	designed in Primer3	Polycomb-group related
				RV	ACACGCCTACTCTTCTTTCTTC
	AT2G18870	VEL3	Vernalization5/VIN3-like protein	FW	AGATAAACCTGAGAAGGCGAAG	designed in Primer3	Polycomb-group related
				RV	ACCTGAACACTCAAGCTTTC
	AT3G24440	VRN5	Protein VERNALIZATION 5	FW	GACCTCACATTGATCAAGCTTC	designed in Primer3	Polycomb-group related
				RV	CCGAATCCACGTTAGAGAAATC
	AT2G31650	ATX1	HOMOLOGUE OF TRITHORAX (ATX1)	FW	GCTGTGCTCGGACAGAGCCTTATA	Czechowski et al. 2004	Trithorax-group related
				RV	AAGAAGCAGCAGCAAGAGCTTCA
	AT1G05830	ATX2	TRITHORAX-LIKE PROTEIN 2 (ATX2)	FW	CGGCGTTATTTCATGTCTGCACGA	Czechowski et al. 2004	Trithorax-group related
				RV	AGAGGGGAAAGTTAGCCAGAACCA
	AT3G61740	ATX3	ATX3	FW	CTAACCGATTTGTTTCCTCGG	designed in Primer3	Trithorax-group related
				RV	GAAAGAAGCCAGCATCATGTC
	AT4G27910	ATX4	ATX4	FW	GCTCGGCTCATCAATCATTCGTGT	Czechowski et al. 2004	Trithorax-group related
				RV	CATTGGCCTTGGCTATCAGGACAA
	AT5G53430	ATX5	ATX5	FW	GAACGGCTTCACCACTTGCAGA	Czechowski et al. 2004	Trithorax-group related
				RV	CGCAAAAAGGCCCCATCCATGT
	AT4G28190	ULT1	ULTRAPETALA1 (ULT1)	FW	TGATCCAAACTGGAAATGCTCA	Czechowski et al. 2004	Trithorax-group related
				RV	TTCTTCCTCCTCACATGTTATCTTGT
	AT2G20825	ULT2	ULTRAPETALA 2 (ULT2)	FW	GGAGAACTTCAAATCACCTGCC	Czechowski et al. 2004	Trithorax-group related
				RV	CAGGCGTCAACTTGTCTTCG
	AT3G06400	CHR11	Chromatin-remodeling protein 11	FW	GACGCGGATATGAACAATAAGG	designed in Primer3	chromatin remodellers
				RV	GCAAAGTGGGCAAATAACTCAG
	AT3G06010	CHR12	SNF2/Brahma-type chromatin-remodeling protein CHR12	FW	AAGGCTGGACATAGGATTCTTC	designed in Primer3	chromatin remodellers
				RV	TTGTGGTACCATCGAGTCTAAG
	AT5G14170	CHC1	Chromodomain remodeling complex protein CHC1	FW	CAAGGATCTAAAGGTCGTTGC	designed in Primer3	chromatin remodellers
				RV	CTGATCGACGTTCTCTCTCAG
	AT1G65470	FAS1	Chromatin assembly factor 1 subunit FAS1	FW	GATGACTTTATGGTGCCTGATG	designed in Primer3	chromatin remodellers
				RV	GATCAATGTCCATTCTGTCCAC
	AT5G64630	FAS2	Chromatin assembly factor 1 subunit FAS2	FW	AGAGAATCAGCCATTACAGAGC	designed in Primer3	chromatin remodellers
				RV	TCAATAGCCATGGGTGTGATG
	AT1G79350	FGT1	FORGETTER1	FW	TATGCATGGACCCAAGTGTAAG	designed in Primer3	chromatin remodellers
				RV	TTACTTCCTGTATCCTACGTCC
	AT5G47690	PDS5a	PDS5a	FW	CAACATCAGTAGTTTCAGTCCC	designed in Primer3	chromatin remodellers
				RV	TTGTAAGGACTATGGCCAGAAG
	AT4G31880	PDS5c	PDS5c	FW	CAAGCGTACTATAAAGGTGTGG	designed in Primer3	chromatin remodellers
				RV	AGGACTCCACTTCTGATTCTTG
	AT1G80810	PDS5d	PDS5d	FW	GGAGATTCCGAAGAGCTTAATC	designed in Primer3	chromatin remodellers
				RV	AAGTGTCATCCTCGAGTAACTC
	AT1G15940	PDS5e	PDS5e	FW	CAGGTGACAATAGAAGCCTTTG	designed in Primer3	chromatin remodellers
				RV	CTCAAGAATAACCTCGGCTTTC
	AT2G47620	SWI3A	SWITCH/SUCROSE NONFERMENTING 3A (SWI3A)	FW	CACTTATGAAACAGGTCGCTGCCA	Czechowski et al. 2004	chromatin remodellers
				RV	GGCTTCATCACAAAGAGCTGCAAG
	AT2G33610	SWI3B	SWITCH SUBUNIT 3 (SWI3B)	FW	TGGCTCAGGCTGCTTTTCTTTCAG	Czechowski et al. 2004	chromatin remodellers
				RV	CGAGCTGCTGCTTCTGCAACATTT
	AT1G21700	SWI3C	SWITCH/SUCROSE NONFERMENTING 3C (SWI3C)	FW	TCAACAGCAAGATGGAGCACACAA	Czechowski et al. 2004	chromatin remodellers
				RV	CGGCTCTAAATGCTGCCATAACCT
	AT2G28290	SYD	Chromatin structure-remodeling complex protein SYD	FW	CTTTACGTCTCCTACAGTTGTG	designed in Primer3	chromatin remodellers
				RV	TCAACTAACCCACATCCAGTAG
	AT2G46020	BRM	ATP-dependent helicase BRAHMA	FW	TATGATTATCCTCCGGGTTCTG	designed in Primer3	chromatin remodellers
				RV	TCTTTCGATCTATGGCTCTCTG
	AT5G04990	SUN1	SAD1/UNC-84 domain protein 1	FW	CAATCATACCAGAGGCTTTCAC	designed in Primer3	nuclear envelope
				RV	GATCTGTCGTAGGCTACACTC
	AT3G10730	SUN2	SAD1/UNC-84 domain-containing protein 2	FW	GACATTCGACATTGCAGACTC	designed in Primer3	nuclear envelope
				RV	GTTGGAATTGAAGTCTAGCCTG
	AT1G67230	CRWN1	LITTLE NUCLEI1	FW	CCCGCACTTAGTAAGAAGAATG	designed in Primer3	nuclear envelope
				RV	AGTGGCTTGAGTACAGTGAATC
	AT1G13220	CRWN2	LITTLE NUCLEI2	FW	TGTAAACGGGAGATCTTCAGAC	designed in Primer3	nuclear envelope
				RV	AGCTCTTTCTAGTTGCCTCTG
	AT1G68790	CRWN3	LITTLE NUCLEI3	FW	GCGAACAGACTTCTAGAATCAC	designed in Primer3	nuclear envelope
				RV	ATACTGTCTACACCCTCATCAC
	AT5G65770	CRWN4	LITTLE NUCLEI4	FW	CAACTTGGAGATTGCGTTAGC	Sakamoto and Takagi 2013	nuclear envelope
				RV	CACGCTGTATCTTGCTAAGCC
	AT2G27100	SE	SERRATE (SE)	FW	TGGGCCACTGGGACCATTTGTA	Czechowski et al. 2004	RNA interference
				RV	CCGCTACCTTCAAAAGGAGGGTTG
	AT1G48410	AGO1	Protein argonaute 1	FW	TTAAGTACCACGAGTCTGGAAG	designed in Primer3	RNA interference
				RV	TCCAATTATTCACCGTTCCACC
	AT2G27040	AGO4	Argonaute 4	FW	CTCTTAGACGCAAATTGGAACC	designed in Primer3	RNA interference
				RV	GCTGGAAGAACTTGGTATGATG
	AT1G01040	DCL1	Endoribonuclease Dicer-like 1	FW	CTCAAGAGCATCGACTTTGTTG	designed in Primer3	RNA interference
				RV	AACACGAAACACCTGAAGATGG
	AT3G03300	DCL2	Endoribonuclease Dicer-like 2	FW	GTTCCATCCACTCATTCACATG	designed in Primer3	RNA interference
				RV	GATTCACGGATCTGATCACTTC
	AT3G43920	DCL3	Endoribonuclease Dicer-like 3	FW	CTAGAGAAGTACCATTGGACCC	designed in Primer3	RNA interference
				RV	AACTACCCATCTATGACCCATG
	AT5G20320	DCL4	Dicer-like protein 4	FW	TGATCTCGAGCGGCTATATATC	designed in Primer3	RNA interference
				RV	CGAGAAATTGTAGGTGTCGATC
	AT5G39550	ORTH1/VIM3	VARIANT IN METHYLATION 3 (VIM3)	FW	GACCAGTGATGAGCATGGCGAT	Czechowski et al. 2004	DNA methylation
				RV	TTTCTCACAAACAGGTCAGCAGCA
	AT1G57820	ORTH2/VIM1	E3 ubiquitin-protein ligase ORTHRUS 2	FW	GAGAACTTGTGGTAAATGCCG	designed in Primer3	DNA methylation
				RV	CAACAAGAGACGAGTTGATACG
	AT4G19020	CMT2	Chromomethylase 2	FW	CTTTAGCCTTGGAGACTTTGC	designed in Primer3	DNA methylation
				RV	ACTCTACTATCTGGCCAACATG
	AT1G69770	CMT3	DNA (cytosine-5)-methyltransferase CMT3	FW	GCCATTATAGACGTGCGATTG	designed in Primer3	DNA methylation
				RV	CACCAGACTGTACATAAGCATC
	AT5G15380	DRM1	DNA (cytosine-5)-methyltransferase DRM1	FW	GACCAGCTCATCTCTCTACC	designed in Primer3	DNA methylation
				RV	TCATAAGTCCGGGATGATTAGG
	AT5G14620	DRM2	DNA (cytosine-5)-methyltransferase DRM2	FW	TTTGAGTAAGAGATGGTGGCC	designed in Primer3	DNA methylation
				RV	TTAGTCAACTGAGCACTACCTG
	AT3G17310	DRM3	Domains Rearranged Methyltransferase3	FW	ACCTGGAGACTTGTCTAATCTC	designed in Primer3	DNA methylation
				RV	GACGATATTCCACGCTTCTATG
	AT5G49160	MET1	DNA (cytosine-5)-methyltransferase 1	FW	AAACGGAGACTCTAGGACAAAC	designed in Primer3	DNA methylation
				RV	CAGTGAGAGCAATCGTGTTTC
	AT5G04560	DME	Transcriptional activator DEMETER	FW	CAAGAGTGCACTGAAATAACCG	designed in Primer3	DNA methylation
				RV	TCAGGGTCCTCATTGTAGTAAG
	AT2G36490	DML1/ROS1	Protein ROS1	FW	ACAGTCCTAGAGTTGTACAAGG	designed in Primer3	DNA methylation
				RV	ACAGAGAGTTTACACAGCTACG
	AT3G10010	DML2	Putative DNA glycosylase	FW	GTTCTCACGTAGCAATCAGAAC	designed in Primer3	DNA methylation
				RV	ATCCTCTATGACCTTGGTGATG
	AT4G34060	DML3	DEMETER-like protein 3	FW	GAAATTCCCGAGTCAACAGAC	designed in Primer3	DNA methylation
				RV	TGCTCATCCTGCCACTTATTAC
	AT5G64610	HAM1	MYST family histone acetyltransferase 1	FW	GAGGAAATGCGATTTGAAGCACCC	Czechowski et al. 2004	HAC and HDACs
				RV	TGCCATCCACCTCAAACATTGACA
	AT5G09740	HAM2	MYST family histone acetyltransferase 2	FW	GCTTGAAGATGACACGTCACCAGA	Czechowski et al. 2004	HAC and HDACs
				RV	GCATCCAGCTCTTCATGACCCTCT
	AT5G03740	HD2C	Histone deacetylase 2C	FW	GAGGAAACCCCAAAGAAGCCTGAA	Czechowski et al. 2004	HAC and HDACs
				RV	GGTTCTTGGAGGAGTTGGGTTCTG
	AT3G44750	HDA3	Histone deacetylase 3	FW	TGAGCCACAAGGCTATTCTGAGGA	Czechowski et al. 2004	HAC and HDACs
				RV	CAGCATTCCCAGCAGGAACTTCT
	AT4G16420	ADA2B	Transcriptional adapter ADA2b	FW	TGTTGTAAGCGAGTACCGCATGG	Czechowski et al. 2004	HAC and HDACs
				RV	CCTGCCACTTGAGCTTCCTTGAGA
	AT1G06760	H1.1	Histone H1.1	FW	GGTTACCAAGGCGAAGAGAAAGGTC	designed in Primer3	Histone and histone variants
				RV	CAGCAGCAGTCTTAGGTTTAACGGC
	AT2G30620	H1.2	Histone H1.2	FW	AGTCTGTTGCTGCTGTTTCCAAGAC	designed in Primer3	Histone and histone variants
				RV	GTCACAGCCACTTTCTTAGCAGGAG
	AT2G18050	H1.3	Histone H1.3	FW	GATACCACCAAGATGATAACGAGG	designed in Primer3	Histone and histone variants
				RV	TCTTCTTAGGCCTTGTCGAAG
	AT5G54640	HTA1	H2A.1; Histone superfamily protein	FW	TACATCTCGGAGTAGCAAAGCCGG	designed in Primer3	Histone and histone variants
				RV	TCGGCGGCCAAATATTCGAGAAC
	AT4G27230	HTA2	Histone H2A 2	FW	TGTGAGGAATGATGAGGAGCTAAGC	designed in Primer3	Histone and histone variants
				RV	TCTTCAGTAGGCTTAGATGAACCAGC
	AT5G59870	HTA6	Histone H2A 6	FW	GTTCTATTGCCTAAGAAGTCTGCCAC	designed in Primer3	Histone and histone variants
				RV	AGACTTGACTGGTGATTTGGTAGCC
	AT5G27670	HTA7	Histone H2A protein 7	FW	ACCCTAGGCATCTATGTTTAGC	designed in Primer3	Histone and histone variants
				RV	GTAACTCCATGAAGCAATCTCC
	AT2G38810	HTA8	Histone H2A 8	FW	ATGGGTTCATTGTATCTCTTAGGTC	designed in Primer3	Histone and histone variants
				RV	CAAGAACCATCATCCTCAATCATG
	AT1G52740	HTA9	Histone H2A protein 9	FW	CAATCTCCAAGGATTTTACTGTGA	Yi et al. 2006	Histone and histone variants
				RV	CAAAGCGGGTAACTAAAAAAGTCCT
	AT1G51060	HTA10	Histone H2A 10	FW	TAATCGATTTCAATGGCGGGTCGTG	designed in Primer3	Histone and histone variants
				RV	GCTGCTTCTTGTTGTTGCCTTCTTC
	AT3G54560	HTA11	Histone H2A protein 11	FW	ACCAAGGAGTGATGTGTAGC	designed in Primer3	Histone and histone variants
				RV	TAATGTACACCTGAGGATGTCC
	AT5G02560	HTA12	Histone H2A protein 12	FW	CGTATTATACCACGCCATGTTC	designed in Primer3	Histone and histone variants
				RV	CTTTGAGTAGTGTCCCTAGCTC
	AT3G20670	HTA13	Histone H2A 13	FW	TCTCTTCCCAAATCACAAATGGCGG	designed in Primer3	Histone and histone variants
				RV	TGATTTCTTAGCAACGCCAGATCCG
	AT5G65360	HTR1	H3.1/HTR1; Histone superfamily protein	FW	AATCACAAATCTCAAAGCTTCGGATACC	Ingouff et al. 2010	Histone and histone variants
				RV	GATCACAGTCTAGAGTACTTCAATCTCC
	AT1G09200	HTR2	Histone H3	FW	CAAACAGTTTCTTAATAACATTTTACTTC	designed in Primer3	Histone and histone variants
				RV	ATGGTTCTAATCAAAACACAAGAGTAAC
	AT4G40030	HTR4	Histone H3.3	FW	CTGCTCGTAAATCTGCACCA	Ingouff et al. 2010	Histone and histone variants
				RV	ATACGACGAGCGAGCTGAAT
	AT4G40040	HTR5	Histone H3	FW	GGCTCGTACTAAGCAAACAGC	Ingouff et al. 2010	Histone and histone variants
				RV	GCACGTTCTCCTCTGATCCT
	AT1G13370	HTR6	HTR6	FW	CGTAAACTTCCATTCCAACGTC	designed in Primer3	Histone and histone variants
				RV	TAACACTGCATGGCTTTGGAATC
	AT5G10980	HTR8	Histone H3.3	FW	GGATTCTTGTTTCCTATCGCTC	designed in Primer3	Histone and histone variants
				RV	CAAGAACCAATAACGGAAAGGAAAG
	AT5G65350	HTR11	Histone 3 11	FW	CTGCGAACTGGGATTTCATG	designed in Primer3	Histone and histone variants
				RV	CCTACAAGACATTCCAAAGCAG
	AT1G01370	HTR12	Histone H3-like centromeric protein HTR12	FW	AGGTCACAACCTCGGAATCA	Ingouff et al. 2010	Histone and histone variants
				RV	AGCTTCAGCTGTCCAACGAT
	AT5G10390	HTR13	Histone H3	FW	CGCAACCAAGGCGGCAAGGA	designed in Primer3	Histone and histone variants
				RV	GCCTCAGCAGCCTCTTGTAAAGCA
	AT1G75600	HTR14	Histone H3-like 3	FW	TCTTCTTCATAGTTTCTAAGCTCTCAAG	Ingouff et al. 2010	Histone and histone variants
				RV	ATAGAATAATAGTTGATGATTTAATTCG
	AT5G12910	HTR15	Histone H3-like 4, HTR15	FW	TCCCTTTCCAAAGACTGGTG	Ingouff et al. 2010	Histone and histone variants
				RV	TCTCGCCTCGAAGCCTTTTA
