## Supplemental Table 2 for "Transcriptional and post-transcriptional regulation and transcriptional memory of chromatin regulators in response to low temperature"

### Sheet: Sheet1
		Supplemental Table 2: Primer sequences of housekeeping genes as well as primer pairs for quality control of the RNA extraction and cDNA synthesis.
		Locus ID	Gene	Primer Sequence 5' → 3'		Reference
		At1g13440	3´-GAPDH	FW	TTGGTGACAACAGGTCAAGCA	Czechowski et al. 2005
				RV	AAACTTGTCGCTCAATGCAATC
		At1g13440	5´-GAPDH	FW	TCTCGATCTCAATTTCGCAAAA	Czechowski et al. 2005
				RV	CGAAACCGTTGATTCCGATTC
		At3g18780	Actin 2	FW	TCCCTCAGCACATTCCAGCAGAT	Skirycz et al. 2007
				RV	AACGATTCCTGGACCTGCCTCATC
		At2g32170	EXPRS	FW	ATCGAGCTAAGTTTGGAGGATGTAA	Czechowski et al. 2005
				RV	TCTCGATCACAAACCCAAAATG
		At5g65080	Intron MAF5	FW	TTTTTTGCCCCCTTCGAATC	Czechowski et al. 2005
				RV	ATCTTCCGCCACCACATTGTAC
		At1g13320	PDF2	FW	TAACGTGGCCAAAATGATGC	Czechowski et al. 2005
				RV	GTTCTCCACAACCGCTTGGT
