## Supplemental Table 5 for "Transcriptional and post-transcriptional regulation and transcriptional memory of chromatin regulators in response to low temperature"

### Sheet: deltaCT_epigenetics
	2^-deltaCT values
AGI code	Abbreviation	NA_1	NA_2	NA_3	ACC_1	ACC_2	ACC_3	Deacc2h_1	Deacc2h_2	Deacc2h_3	Deacc4h_1	Deacc4h_2	Deacc4h_3	Deacc6h_1	Deacc6h_2	Deacc12h_1	Deacc12h_2	Deacc24h_1	Deacc24h_2	Deacc24h_3
AT5G04240	JMJ11/ELF6	0.0026707	0.00189133	0.000832224	0.00912469	0.011213	0.0057176	0.00312247	0.00540108	0.00262271	0.00245536	0.00247737	0.00277071	0.00438473	0.00597199	0.00346776	0.00452985	0.00172763	0.000492184	0.00109808
AT3G48430	JMJ12/REF6	0.0035828	0.00094683	0.000974768	0.00677169	0.0148205	0.00530429	0.00173502	0.00791553	0.00456892	0.00307084	0.00148106	0.00713383	0.00673779	0.00662607	0.00419309	0.00581507	0.00182456	0.000341746	0.000965257
AT5G46910	JMJ13	0.0175965	0.0106873	0.00899294	0.0171318	0.0229511	0.0143355	0.00868783	0.0124698	0.0114192	0.00594921	0.00454533	0.00882113	0.0125289	0.0133581	0.00745833	0.0136833	0.00659136	0.0107975	0.0030626
AT1G08620	JMJ16	0.0534934	0.0341339	0.0365201	0.0550068	0.043972	0.0355004	0.0495338	0.0344595	0.04996	0.00495582	0.0260459	0.0246315	0.0482951	0.0388296	0.0357681	0.043015	0.0340293	0.0278697	0.0308906
AT2G38950	JMJ19	0.0724764	0.0288591	0.0146279	0.109174	0.165612	0.10489	0.060137	0.104018	0.0598319	0.0418034	0.0251002	0.0373139	0.0882386	0.0935529	0.0489844	0.0856754	0.0304009	0.0119823	0.0237981
AT5G63080	JMJ20	0.0413141	0.0274222	0.0240132	0.0690577	0.0475862	0.0441959	0.062268	0.0442677	0.0423323	0.0223873	0.0226325	0.0259339	0.0346566	0.0450213	0.0300087	0.0422082	0.0266394	0.0215122	0.0304612
AT1G78280	JMJ21	0.0606959	0.0388325	0.0265723	0.0544226	0.0696582	0.0472146	0.0744705	0.0875225	0.077834	0.044014	0.0188099	0.0257477	0.0592278	0.0782338	0.0502379	0.0747365	0.0255156	0.0257451	0.0179808
AT5G06550	JMJ22	0.0020723	0.000810641	0.00121062	0.0103317	0.0138923	0.0115812	0.0044418	0.00715152	0.00224973	0.00230552	0.00109298	0.00346472	0.00400946	0.00459298	0.000943611	0.0024781	0.00156658	0.00085689	0.00152487
AT1G09060	JMJ24	0.000624903	0.00132679	0.00666263	0.00534963	0.0162209	0.00472534	0.00123366	0.0140203	6.3e-05	NA	0.00437231	0.000153294	0.00169362	0.00921858	0.000265408	0.0115726	0.000344688	0.00264551	0.00552049
AT3G07610	JMJ25/IBM1	0.0988686	0.0773355	0.0794774	0.131172	0.123801	0.115977	0.108499	0.0818241	0.0738936	0.0338188	0.0594849	0.035127	0.062076	0.0752289	0.051095	0.0745271	0.0648519	0.0493921	0.0695286
AT4G00990	JMJ27	0.032925	0.0138067	0.00747039	0.0736215	0.107	0.058621	0.0271942	0.0513875	0.032128	0.0258321	0.0182008	0.0431881	0.0493077	NA	0.0351963	0.0513345	0.0197046	0.011821	0.0165819
AT4G21430	JMJ28	0.0189609	0.00247827	0.00292099	0.0282692	0.0390328	0.0258111	0.0267131	0.0335668	0.0220136	0.0172914	0.0153459	0.0316569	0.0251242	0.048523	0.0152456	0.0327997	0.00966668	0.00932063	0.00767733
AT1G62310	JMJ29	0.0348726	0.0169564	0.0655832	0.0484161	0.0412999	0.0331603	0.0333079	0.0389939	0.045605	0.029897	0.0479356	0.0313618	0.07095	0.0594725	0.0646164	0.069444	0.0218825	0.024121	0.0531391
AT3G20810	JMJ30	0.00540887	0.00162204	0.000925114	0.0301472	0.039406	0.0363362	0.00412211	0.00467805	0.0023703	0.00134543	0.000319385	0.000503071	0.0192496	0.012987	0.196286	0.21482	0.00753541	0.00214331	0.00388942
AT3G45880	JMJ32	0.0120052	0.0052585	0.00257312	0.0125262	0.018697	0.0150089	0.00764022	0.0117798	0.00434881	0.00680086	0.00146491	0.00251474	0.00876875	0.0115588	0.00701636	0.00772435	0.00482111	0.00275334	0.00362408
AT3G10390	FLD	0.0242218	0.00655666	0.0100273	0.0342159	0.0508466	0.0295573	0.00128238	0.0332475	0.0198348	0.0189952	0.00806774	0.0163628	0.0265926	0.034649	0.0156055	0.027714	0.00891841	0.0019236	0.00561052
AT1G62830	LDL1	0.0519356	0.0296152	0.0288248	0.071098	0.0560554	0.0519564	0.0646909	0.0751871	0.0633398	0.0401625	0.0417663	0.0264562	0.049822	0.0646178	0.0401691	0.0722749	0.0258682	0.0266046	0.0280798
AT3G13682	LDL2	0.0130374	0.00465656	0.0103616	0.0280518	0.0280071	0.0291678	0.0151455	0.0251571	0.0118223	0.00678852	0.0133841	0.00525086	0.0145728	0.0207524	0.00689433	0.0156604	0.00972559	0.00361547	0.00668011
AT4G16310	LDL3	0.0190663	0.00468998	0.00376167	0.0161909	0.037546	0.018752	0.0136656	0.0222399	0.0118107	0.0157673	0.0075826	0.00958318	0.0240879	0.0293358	0.0158174	0.0212105	0.00610825	0.00327144	0.00601822
AT5G51230	EMF2	0.117652	0.0714881	0.0588761	0.248082	0.182814	0.130917	0.147994	0.111686	0.139235	0.0539397	0.0860729	0.143143	0.0943778	0.104664	0.0700699	0.093268	0.0667958	0.0635082	0.0612316
AT4G02020	SWN	0.114039	0.118291	0.110867	0.103323	0.0830469	0.0735889	0.119234	0.0856881	0.105861	0.0648886	0.126213	0.173797	0.0950569	0.111373	0.0770859	0.1041	0.101582	0.125028	0.150983
AT3G18990	VRN1	0.0438255	0.0159474	0.00724923	0.0752601	0.0931639	0.0635979	0.0471299	0.0715606	0.0503314	0.0390102	0.0131041	0.072747	0.0518999	0.0782444	0.0461608	0.0622304	0.0181696	0.0166358	0.0084077
AT4G16845	VRN2	0.0439032	0.0155839	0.0265493	0.0592191	0.0694224	0.0440778	0.042425	0.0624974	0.0597362	0.034678	0.0235447	0.0749077	0.0445852	0.0546127	0.0409305	0.0426602	0.0203758	0.0162366	0.0180247
AT1G49480	RTV1	0.228894	0.117322	0.101153	0.216757	0.158406	0.151218	0.244854	0.215305	0.257697	0.145625	0.142404	0.308859	0.208261	0.263141	0.206175	0.234437	0.138641	0.0973754	0.116795
AT2G30470	HSI2	0.0275979	0.0157639	0.0174831	0.0527508	0.0574749	0.0341376	0.0205113	0.0382271	0.0389478	0.0185281	0.0191589	0.0492062	0.0283727	0.0334816	0.0192118	0.0234727	0.0134134	0.0167592	0.00694618
AT4G32010	HSL1	0.0359415	0.0145496	0.00771877	0.041894	0.0647124	0.0349667	0.0291188	0.0422756	0.0486718	0.0222862	0.0175844	0.0480745	0.0413269	0.0335394	0.028095	0.0324904	0.0175872	0.0156493	0.0109382
AT5G05610	AL1	0.262684	0.176888	0.130918	0.389133	0.327026	0.279582	0.401892	0.430585	0.403996	0.218202	0.270364	0.475015	0.309743	0.357915	0.273661	0.325904	0.203975	0.169396	0.181681
AT3G11200	AL2	0.726606	0.35149	0.24445	1.12565	1.09354	0.83987	0.882805	0.989053	0.704768	0.449093	0.395591	0.942244	0.641333	1.03921	0.531397	0.81228	0.407171	0.333889	0.245663
AT3G42790	AL3	0.270052	0.0992232	0.0835413	0.562592	0.500092	0.41272	0.351566	0.319915	0.302589	0.176453	0.117336	0.298694	0.257848	0.359921	0.232729	0.270783	0.144392	0.0804766	0.0818079
AT5G26210	AL4	0.211861	0.0810414	0.0371689	0.126835	0.142984	0.103904	0.116595	0.13917	0.101602	0.0876737	0.030382	0.110179	0.13324	0.136534	0.107158	0.136119	0.0919062	0.0556771	0.0543544
AT5G20510	AL5	0.0366052	0.0104187	0.0113175	0.0567295	0.0447213	0.0383131	0.0257082	0.0501392	0.0244673	0.02462	0.014456	0.0567564	0.0354216	0.035207	0.0279861	0.0405584	0.013442	0.0120951	0.0127245
AT2G02470	AL6	0.127213	0.058871	0.0529203	0.149111	0.14357	0.106846	0.121054	0.129768	0.144153	0.0844418	0.0820276	0.17586	0.113287	0.14741	0.0881009	0.094114	0.0406967	0.0540305	0.0649661
AT1G14510	AL7	0.166469	0.0892264	0.0705129	0.123977	0.231222	0.173254	0.224801	0.204206	0.241161	0.109962	0.103377	0.246057	0.140496	0.21122	0.10977	0.121867	0.103523	0.0606583	0.0502022
AT1G49950	TRB1	0.141309	0.125102	0.087797	0.186499	0.176747	0.145419	0.151535	0.144989	0.173735	0.0764829	0.0496305	0.178236	0.10442	0.132255	0.0851366	0.0934636	0.0815103	0.0839303	0.049802
AT3G49850	TRB3	0.0737741	0.042551	0.0276728	0.0936673	0.078299	0.0732066	0.0641119	0.0698079	0.0625034	0.0463271	0.0319703	0.118065	0.0555891	0.0764497	0.0533933	0.0481518	0.0348046	0.0289965	0.0338721
AT5G18620	CHR17	0.0237249	0.00319802	0.00563329	0.0415208	0.0915544	0.0339772	0.0115076	0.0262767	0.0195111	0.0105245	0.00419513	0.0215733	0.0173473	0.0234153	0.018268	0.0193245	0.00839527	0.00187885	0.00175641
AT2G23380	CLF	0.0284879	0.0169086	0.0128994	0.18219	0.201876	0.122536	0.0707941	0.0680634	0.078204	0.0270836	0.0360809	0.0649362	0.0405195	0.0719849	0.026926	0.0417637	0.0231848	0.01858	0.0202204
AT3G20740	FIE1	0.100498	0.0363332	0.0306328	0.162963	0.187485	0.151048	0.0836684	0.146339	0.0980875	0.0642697	0.0374244	0.13843	0.0847759	0.128942	0.0600112	0.0876938	0.0334377	0.0310023	0.0379232
AT5G58230	MSI1	0.145842	0.0467276	0.0303877	0.354	0.389564	0.293567	0.168387	0.221976	0.163092	0.0922844	0.0409287	0.188607	0.113474	0.208528	0.0799473	0.117507	0.0683785	0.0362949	0.0348951
AT2G16780	MSI2	0.0545886	0.0105852	0.00566091	0.116245	0.144163	0.0963396	0.0420987	0.0838989	0.0528403	0.0395007	0.0232056	0.064751	0.0622819	0.0798032	0.0349178	0.051238	0.0184975	0.00577759	0.00619275
AT4G35050	MSI3	0.0534724	0.0272726	0.00917823	0.162096	0.158028	0.125042	0.0955895	0.102333	0.0831037	0.0373001	0.0352258	0.0809516	0.0496179	0.0654028	0.0312246	0.0439916	0.0276933	0.0189068	0.0145276
AT2G19520	MSI4	0.155921	0.0510202	0.0384071	0.308374	0.371637	0.255712	0.165008	0.229706	0.141811	0.095843	0.0567883	0.173324	0.165693	0.188071	0.105873	0.152296	0.0695977	0.0538866	0.0447268
AT4G29730	MSI5	0.0563054	0.0339077	0.0347331	0.0654673	0.0911588	0.0810808	0.0427825	0.0659533	0.0403713	0.00396941	0.0409759	0.0364531	0.0417532	0.0427751	0.0366687	0.0382677	0.0376818	0.0328669	0.0378246
AT3G23980	BLI	0.10696	0.0572698	0.0447808	0.103764	0.177424	0.137957	0.0921942	0.104535	0.109166	0.0533836	0.057127	0.0992265	0.104185	0.110549	0.0825006	0.0937403	0.0611289	0.0430722	0.0382094
AT3G03140	PWO1	0.0111438	0.00369294	0.00671499	0.012103	0.0327355	0.0174367	0.00906529	0.0237283	0.010871	0.00912513	0.00429048	0.0111368	0.0144341	0.0203546	0.0100039	0.0135727	0.00425156	0.00404065	0.00163255
AT1G51745	PWO2	0.10706	0.0702048	0.175291	0.0780769	0.107408	0.0993831	0.094828	0.109235	0.078719	0.0410922	0.190038	0.0602708	0.084658	0.100008	0.0696502	0.089062	0.112752	0.120653	0.164586
AT3G21295	PWO3	0.0750737	0.0346238	0.147791	0.0779655	0.0836936	0.0956863	0.0669854	0.0908457	0.0882585	0.0329754	0.172935	0.050141	0.0548606	0.071923	0.0532986	0.0682505	0.0706175	0.0713617	0.123192
AT2G40930	UBP5	0.0231094	0.00831572	0.0200365	0.0321008	0.0836712	0.0524005	0.0112299	0.0334142	0.0139276	0.0118171	0.0125345	0.0132883	0.0242541	0.032385	0.0258552	0.0234917	0.0175017	0.0098201	0.0146174
AT5G22030	UBP8	0.149564	0.0980701	0.111164	0.101016	0.119153	0.0964645	0.12139	0.132937	0.139695	0.0655227	0.099747	0.137278	0.104864	0.126176	0.103371	0.117485	0.112889	0.106783	0.107077
AT4G06634	YY1	0.0855999	0.0615951	0.0748964	0.111677	0.143494	0.136217	0.0926568	0.123399	0.112661	0.0578864	0.105146	0.103618	0.115052	0.102634	0.0825219	0.0912057	0.0540514	0.0646241	0.0578516
AT5G44280	RING1A	0.00183393	0.00231211	0.00277445	0.00244192	0.00230702	0.00189986	0.000856411	0.00228329	0.00296995	0.00174816	0.00376933	0.00311795	0.0011358	0.0013797	0.00268634	0.000682935	0.00268719	0.000714122	0.00108004
AT1G03770	RING1B	0.0111668	0.0034507	NA	0.00628466	0.0226641	0.0105741	0.00450813	0.0168844	0.00873764	0.00617973	0.00361923	0.00847213	0.0112872	0.0133093	0.00812997	0.0090508	0.00613893	0.00123842	0.00283597
AT1G06770	DRIP1	0.0460451	0.0193935	0.0394803	0.0272123	0.0349124	0.031422	0.0210232	0.0351394	0.0278594	0.0226245	0.0304144	0.0322556	0.0363085	0.0326994	0.0362365	0.0288447	0.0173273	0.0225195	0.0229352
AT2G30580	DRIP2	0.0469902	0.0387701	0.0426492	0.0304232	0.0324624	0.0354881	0.0541278	0.04799	0.0548674	0.0245212	0.0584139	0.0492847	0.0427804	0.044049	0.0426603	0.0398981	0.0288866	0.028669	0.0342613
AT5G57380	VIN3	0.000116729	NA	NA	0.000591198	0.00068646	0.000625317	1.7e-05	NA	NA	7.95e-06	0.000165431	NA	0.000118725	0.000176231	0.00018172	0.000197258	NA	0.000223591	NA
AT4G30200	VEL1	0.33315	0.175158	0.0997307	0.238732	0.393795	0.331562	0.182625	0.320848	0.242947	0.158557	0.13957	0.210054	0.300502	0.355433	0.266409	0.322088	0.155418	0.14719	0.152982
AT2G18880	VEL2	0.00652524	0.00561493	0.0170855	0.00656139	0.00171651	0.004483	0.00535387	0.00559137	0.00632286	0.00330099	0.00486566	0.00318258	0.00456373	0.00251203	0.00458411	0.00292301	0.00776961	0.00887398	0.00835209
AT2G18870	VEL3	0.00276534	0.00188646	0.00213868	0.00135971	0.000354716	0.00108732	0.000902318	0.00181125	0.00129322	0.000886892	0.0013322	0.00168657	0.0012595	0.00120403	0.000687796	5.48e-05	0.00154287	0.000213646	NA
AT3G24440	VRN5	0.187697	0.151097	0.188603	0.153876	0.178874	0.197266	0.180409	0.205003	0.169487	0.0825861	0.270594	0.128789	0.131083	0.151636	0.0989217	0.113719	0.165592	0.181691	0.166378
AT2G31650	ATX1	0.0101255	0.00699475	0.000780356	0.0199364	0.0248901	0.0203009	0.00638002	0.0121224	0.0113452	0.00448618	0.00530629	0.00922139	0.0112361	0.0119523	0.00850843	0.00782993	0.00585274	0.00400455	0.00170506
AT1G05830	ATX2	0.077592	0.0551179	0.0640885	0.0729916	0.0701307	0.0636485	0.0844893	0.0678215	0.0835852	0.0136013	0.104884	0.0546553	0.0619173	0.059025	0.0653628	0.058425	0.0800306	0.0753074	0.0664665
AT3G61740	ATX3	0.0514518	0.0348514	0.045285	0.041332	0.0304883	0.029055	0.0356005	0.0274161	0.0363153	0.0157224	0.0403678	0.0261545	0.0313292	0.0176151	0.0283701	0.0199277	0.0399214	0.0366495	0.0539437
AT4G27910	ATX4	0.0151819	0.0154267	0.0164524	0.0304589	0.0287903	0.0282406	0.0208095	0.0214924	0.0260132	0.00559324	0.015709	0.0155196	0.0145791	0.0104909	0.0179024	0.0148984	0.0145089	0.0168722	0.0344945
AT5G53430	ATX5	0.0248617	0.0169625	0.0125665	0.0174085	0.0196918	0.0144607	0.0218127	0.0294377	0.0260658	0.0183866	0.0297467	0.0345161	0.0379047	0.035181	0.0348375	0.0310401	0.0195025	0.0213241	0.0197518
AT4G28190	ULT1	0.0692939	0.143637	0.140506	0.138554	0.155332	0.122033	0.0961494	0.079356	0.108904	0.0347305	0.160128	0.0729325	0.0442578	0.0569677	0.0425605	0.0322151	0.0368439	0.0610303	0.0398255
AT2G20825	ULT2	NA	8.23e-05	7.21e-05	0.000442591	0.000481682	0.000682251	0.000240394	2.04e-05	0.000219291	2.4e-05	0.000228653	0.000159751	0.000272731	0.000274069	NA	8.96e-06	0.000249749	NA	6.65e-05
AT3G06400	CHR11	0.0635001	0.0104537	0.0108637	0.0419541	0.145304	0.0676466	0.0213645	0.0907104	0.0422947	0.0442865	0.0147955	0.050301	0.0827061	0.0975482	0.0673475	0.0612406	0.016504	0.0153429	0.0116772
AT3G06010	CHR12	0.0319204	0.0201237	0.0137818	0.0604253	0.110147	0.0817787	0.0346383	0.0502804	0.0373211	0.0512281	0.0159018	0.0437064	0.0575376	0.0298657	0.0390535	0.0458562	0.0306448	0.0162911	0.0182781
AT5G14170	CHC1	0.202521	0.118168	0.13011	0.163387	0.169636	0.147183	0.204528	0.206153	0.215875	0.0903743	0.199232	0.173844	0.178576	0.184545	0.154496	0.154926	0.174377	0.123834	0.127275
AT1G65470	FAS1	0.0304218	0.0109093	0.00810673	0.0544427	0.0788244	0.0747276	0.0329966	0.0376338	0.0345093	0.0138542	0.0151938	0.0246047	0.0275069	0.0382812	0.021833	0.0327836	0.0208867	0.0151032	0.0114712
AT5G64630	FAS2	0.0344948	0.0414232	0.0521802	0.103998	0.0845549	0.101068	0.0685567	0.0506594	0.0737745	0.0225482	0.0561586	0.0425827	0.0437504	0.0546646	0.0590893	0.0590787	0.0496266	0.0531039	0.0658826
AT1G79350	FGT1	0.0242389	0.0224328	0.0146069	0.0308972	0.0264046	0.0273742	0.0197424	0.0209776	0.0284144	0.0118943	0.0167655	0.025743	0.0319539	0.0214834	0.0238484	0.0169495	0.0208064	0.0144976	0.0162238
AT5G47690	PDS5a	0.157763	0.0781654	0.0477156	0.162793	0.303949	0.197537	0.120246	0.224432	0.169915	0.100079	0.0941519	0.175542	0.194779	0.204987	0.154032	0.166911	0.0753505	0.05663	0.0584448
AT4G31880	PDS5c	0.142276	0.0755934	0.0597931	0.145383	0.26868	0.179521	0.0982443	0.160437	0.148105	0.0802318	0.0842038	0.129557	0.176307	0.147937	0.120429	0.167679	0.0748189	0.0635717	0.0747823
AT1G80810	PDS5d	0.0318921	0.0251962	0.0388463	0.0551778	0.0476279	0.0410437	0.0310851	0.0273895	0.0292115	0.0172273	0.0608049	0.0312834	0.0291994	0.0292354	0.0281031	0.0259713	0.022462	0.0287468	0.0389583
AT1G15940	PDS5e	0.0150953	0.0112752	0.0143703	0.0222213	0.0574777	0.0307622	0.00835213	0.0298293	0.0158966	0.015043	0.0116705	0.025317	0.0370072	0.0311363	0.0345474	0.0268588	0.0197508	0.00850126	0.00803068
AT2G47620	SWI3A	0.0335252	0.0246611	0.0295764	0.0551586	0.0725937	0.0732268	0.0434875	0.0642593	0.0548428	0.0300952	0.0390352	0.0461447	0.05086	0.0556209	0.0494302	0.0467415	0.036564	0.0175734	0.0242104
AT2G33610	SWI3B	0.0647057	0.0404526	0.0292405	0.0659996	0.0756404	0.069503	0.0643934	0.0747282	0.0795885	0.0413757	0.034569	0.0747524	0.0732854	0.0722835	0.0706629	0.0572725	0.0493852	0.0266825	0.0322988
AT1G21700	SWI3C	0.0702299	0.0290208	0.0149561	0.0570076	0.0858068	0.0564138	0.0559594	0.0665456	0.0608605	0.0364577	0.0208408	0.0628005	0.0736311	0.0694354	0.0578055	0.061163	0.0276919	0.017557	0.0208567
AT2G28290	SYD	0.224033	0.13973	0.105734	0.141634	0.173213	0.123823	0.167477	0.183904	0.201225	0.105706	0.164858	0.214481	0.256672	0.183683	0.192369	0.205422	0.144039	0.123217	0.13836
AT2G46020	BRM	0.0677964	0.0594631	0.0331469	0.0753738	0.148816	0.098615	0.0715081	0.100278	0.101737	0.115091	0.0484732	0.11602	0.123293	0.0618308	0.0819393	0.10177	0.0579558	0.035631	0.0294947
AT5G04990	SUN1	0.142722	0.0564716	0.0524533	0.106086	0.14384	0.123374	0.128687	0.155433	0.160437	0.0731192	0.0681222	0.132804	0.137445	0.172037	0.102515	0.12618	0.0733594	0.047119	0.047177
AT3G10730	SUN2	0.0882979	0.054145	0.0255658	0.0956548	0.0947574	0.0975215	0.115743	0.0981653	0.125687	0.0429077	0.065537	0.0764281	0.0731554	0.0808084	0.0643628	0.075785	0.0620783	0.0406293	0.048694
AT1G67230	CRWN1	0.185854	0.229643	0.163114	0.218988	0.275388	0.252444	0.179419	0.211996	0.212377	0.103294	0.179183	0.196338	0.202293	0.228328	0.168166	0.188573	0.14905	0.171818	0.127634
AT1G13220	CRWN2	0.0299208	0.0220059	0.0513488	0.0399464	0.0797636	0.0490011	0.0328162	0.0761781	0.0678244	0.0433367	0.0637518	0.0691071	0.0784831	0.0637161	0.0505599	0.0458318	0.0233234	0.0357716	0.0254968
AT1G68790	CRWN3	0.107655	0.0963062	0.109635	0.114162	0.141935	0.115403	0.139683	0.167107	0.174342	0.0886994	0.143572	0.151658	0.147452	0.136219	0.119153	0.122223	0.0934658	0.0943918	0.100361
AT5G65770	CRWN4	0.00299033	0.00220957	0.000918075	0.0015691	0.000132566	0.000570813	0.0030051	0.000947109	0.00189478	0.00100925	0.00103539	0.00130873	0.00141616	0.000428755	0.00117671	0.000208784	0.00276356	NA	0.000170441
AT2G27100	SE	0.0817265	0.0689516	0.0497038	0.119963	0.142867	0.105001	0.110308	0.0821564	0.115182	0.106885	0.0659884	0.0936771	0.0960174	0.0418548	0.0581396	0.0676497	0.0616986	0.0498891	0.0518089
AT1G48410	AGO1	0.11972	0.0520747	0.0220256	0.197937	0.518345	0.269647	0.0907425	0.179725	0.115246	0.171634	0.046618	0.107221	0.172885	0.112605	0.100562	0.144286	0.0576649	0.0214891	0.0273276
AT2G27040	AGO4	0.0785848	0.0736981	0.0499523	0.0870515	0.141811	0.092665	0.104962	0.13217	0.095718	0.160511	0.0617078	0.0997788	0.201691	0.084088	0.0992992	0.1286	0.0732003	0.0498654	0.0417003
AT1G01040	DCL1	0.0105012	0.0107134	0.00466169	0.0184631	0.023573	0.0148065	0.00849766	0.00693619	0.00607843	0.0124091	0.00445816	0.00867758	0.0129823	0.00722983	0.0107284	0.00984283	0.00803562	0.00770184	0.00410561
AT3G03300	DCL2	0.0175541	0.00988517	0.0084655	0.0133716	0.0311487	0.0173672	0.0152498	0.0250169	0.0210419	0.0260413	0.00895056	0.0208092	0.0376645	0.0169469	0.0215036	0.0253595	0.0171105	0.00697563	0.0132972
AT3G43920	DCL3	0.0111191	0.00522416	0.00665713	0.00944665	0.0233502	0.0126554	0.0091637	0.0209564	0.00974139	0.0328214	0.00813091	0.015513	0.0357016	0.0125903	0.0219714	0.0168088	0.00766244	0.00147857	0.00470623
AT5G20320	DCL4	0.0629628	0.0736511	0.13692	0.0751068	0.0566017	0.0576995	0.109021	0.0663207	0.102626	0.0928672	0.130895	0.0882178	0.126131	0.0401064	0.102891	0.0848618	0.0758393	0.0710325	0.125895
AT5G39550	ORTH1	0.0308398	0.0159088	0.0164082	0.0616382	0.0852276	0.070101	0.0374981	0.04045	0.0305685	0.0450237	0.0210125	0.0330876	0.0366918	0.0237069	0.0393313	0.0270537	0.0200382	0.0146659	0.0126628
AT1G57820	ORTH2	0.0334901	0.0116224	0.0100608	0.0517486	0.145371	0.0692957	0.0333389	0.0604987	0.0466021	0.0567875	0.00776281	0.0259026	0.0534846	0.0230837	0.0367438	0.0378285	0.0130414	0.00457559	0.00680255
AT4G19020	CMT2	0.00868097	0.00417643	0.00312935	0.0105096	0.0301593	0.0106368	0.0097911	0.0201806	0.0184072	0.0301372	0.00440432	0.0155468	0.0288196	0.00924555	0.0156946	0.0163558	0.00919805	0.00332449	0.00193519
AT1G69770	CMT3	0.0283674	0.0114317	0.00891054	0.0206095	0.0567477	0.0314053	0.0089507	0.026838	0.0240615	0.0314185	0.00590638	0.0209814	0.0367686	0.0108658	0.0251427	0.0198024	0.0150711	0.00314729	0.00550039
AT5G15380	DRM1	8.23e-06	8.26e-06	NA	NA	8.27e-05	2.95e-05	NA	0.000180725	7.53e-05	8.28e-05	NA	8.4e-05	0.000104297	NA	1.05e-05	NA	NA	NA	NA
AT5G14620	DRM2	0.02706	0.020489	0.0170255	0.0277391	0.0413814	0.0338782	0.0302437	0.0372182	0.029243	0.048537	0.0196592	0.0317201	0.0506863	0.0230782	0.0360586	0.0345599	0.0335609	0.010502	0.0141331
AT3G17310	DRM3	0.132385	0.135616	0.222768	0.129252	0.117798	0.118829	0.173288	0.136194	0.173535	0.16967	0.23608	0.140589	0.221909	0.0799717	0.165994	0.144563	0.183512	0.165836	0.167862
AT5G49160	MET1	0.0834234	0.0617118	0.0534138	0.124056	0.1665	0.137307	0.0912623	0.0762305	0.080165	0.0800001	0.0480945	0.0639674	0.0796545	0.0364285	0.0691223	0.0712456	0.0669079	0.0517779	0.049914
AT5G04560	DME	0.0254802	0.0247174	0.0132674	0.0280597	0.0493244	0.0290648	0.055648	0.0482735	0.0796116	0.0716041	0.0272707	0.0642584	0.0775791	0.0291568	0.0485202	0.0592858	0.0258023	0.0154688	0.0217496
AT2G36490	DML1	0.182904	0.233093	0.378434	0.166742	0.119741	0.115163	0.246514	0.163634	0.232051	0.264687	0.51182	0.242171	0.306552	0.116981	0.293211	0.240511	0.321084	0.340558	0.382496
AT3G10010	DML2	0.0440502	0.0511042	0.0604858	0.0512003	0.0398626	0.035543	0.0782604	0.0453448	0.0461914	0.0807099	0.0836742	0.0514546	0.0863058	0.0263552	0.079774	0.0768968	0.071449	0.050973	0.0679057
AT4G34060	DML3	0.0116912	0.0170517	0.0180422	0.00517914	0.00435267	0.00466651	0.0158717	0.0109684	0.0138913	0.0215699	0.0177799	0.0173373	0.0261782	0.00767763	0.0101567	0.0116367	0.0121545	0.01044	0.0144029
AT5G64610	HAM1	0.0327569	0.0167648	0.0153613	0.0427226	0.0519349	0.0449112	0.0424547	0.0431753	0.0400189	0.0735875	0.0139255	0.0448963	0.0577815	0.0326015	0.0462003	0.037617	0.0213383	0.00959561	0.01121
AT5G09740	HAM2	0.0633626	0.0260311	0.0281429	0.0554576	0.0885845	0.0678966	0.0661485	0.0765587	0.0693092	0.102298	0.0263135	0.0640133	0.123356	0.0523712	0.0680261	0.0711796	0.0395771	0.0187434	0.0224643
AT5G03740	HD2C	0.195657	0.145024	0.153929	0.296347	0.448323	0.319849	0.307412	0.42756	0.319698	0.328842	0.151623	0.277117	0.274881	0.276049	0.16099	0.220587	0.14511	0.137108	0.106949
AT3G44750	HDA3	0.222118	0.113919	0.0781729	0.72539	1.22093	1.04816	0.533205	0.805144	0.541978	0.356191	0.122389	0.386967	0.285365	0.279873	0.0928495	0.155338	0.109118	0.0481622	0.0424482
AT4G16420	ADA2B	0.035754	0.032187	0.0434476	0.042569	0.0519954	0.0481735	0.0389021	0.0560046	0.0548377	0.0574712	0.0420553	0.0510695	0.0523689	0.0529925	0.0315081	0.0456819	0.031301	0.0257456	0.03437
AT1G06760	H1.1	0.636211	0.465476	0.287809	0.800176	0.894131	0.752549	0.850153	0.826886	0.783514	1.11198	0.611281	1.09618	1.30986	1.40252	0.959337	0.912472	0.498958	0.391307	0.366733
AT2G30620	H1.2	1.09369	0.741318	0.477698	1.78305	2.30836	2.07786	1.46857	1.29757	1.21105	1.93958	0.9655	1.96503	2.0723	2.29541	1.55167	1.24907	0.921007	0.670907	0.589827
AT2G18050	H1.3	0.0108025	0.0060437	0.00878767	0.00731599	0.00565124	0.00864151	0.00419994	0.00888956	0.00407695	0.0140647	0.0337005	0.00492223	0.021275	0.029782	0.0447286	0.0288262	0.0195568	0.018429	0.0213492
AT5G54640	HTA1	0.250783	0.233682	0.116904	0.236577	0.289702	0.26636	0.366952	0.409964	0.386858	0.379311	0.185512	0.344744	0.363885	0.453806	0.268603	0.265449	0.263838	0.132662	0.12056
AT4G27230	HTA2	0.460235	0.432975	0.348446	0.697505	0.637993	0.657907	0.793285	0.733217	0.749047	0.529965	0.538429	0.63071	0.635322	0.639156	0.491632	0.404334	0.578089	0.451506	0.43747
AT5G59870	HTA6	1.11902	1.01693	0.841683	2.71176	1.91991	2.74044	2.21764	1.78213	1.90312	1.28266	1.34157	1.34135	1.06039	1.07029	1.04152	1.0193	1.27167	1.13658	1.02221
AT5G27670	HTA7	0.404654	0.208497	0.220099	0.624713	0.688318	0.713972	0.57515	0.774968	0.508111	0.580382	0.395677	0.462489	0.485623	0.801099	0.415195	0.478064	0.346456	0.307782	0.226701
AT2G38810	HTA8	0.0531242	0.0566953	0.0828425	0.0978397	NA	0.0864969	0.0991669	0.0930114	0.0827281	0.0599062	0.1297	0.0500682	0.0541963	0.0667204	0.0550851	0.0465026	0.0693554	0.0881876	0.0775618
AT1G52740	HTA9	0.0180971	0.00902306	0.0163553	0.0429162	0.171912	0.101178	0.0224791	0.179024	0.0558285	0.0479079	0.0387834	0.0748758	0.06023	0.25781	0.0263186	0.101099	0.0245047	0.018105	0.00924424
AT1G51060	HTA10	0.812419	0.573049	0.314421	0.849688	1.06716	0.883547	0.95605	1.14268	0.957404	0.991244	0.333061	1.11673	1.13911	0.839791	0.879839	0.9953	0.64381	0.462122	0.386166
AT3G54560	HTA11	0.49376	0.433344	0.613105	0.952734	0.904033	0.96467	0.901536	0.891251	0.772094	0.470942	0.830076	0.455258	0.424029	0.656184	0.422879	0.501339	0.571044	0.551734	0.512036
AT5G02560	HTA12	0.0570002	0.0443573	0.0289402	0.01551	0.014372	0.0139764	0.0446495	0.0697684	0.0307031	0.104195	0.0493068	0.067984	0.0973357	0.143777	0.109756	0.0984513	0.0437591	0.0490227	0.0372764
AT3G20670	HTA13	0.234304	0.127888	0.0749404	0.396406	0.494449	0.388712	0.307026	0.39838	0.285895	0.322807	0.138538	0.267977	0.366658	0.315723	0.25694	0.292609	0.179032	0.0966604	0.0894761
AT5G65360	HTR1	0.0432742	0.0611909	0.0450062	0.307006	0.616993	0.734295	0.135338	0.345496	0.313575	0.0819904	0.0524006	0.198436	0.202935	0.155493	0.194595	0.124281	0.094422	0.0546537	0.0358696
AT1G09200	HTR2	0.0175991	0.00956059	0.0127315	0.139171	0.196578	0.19101	0.0489893	0.235735	0.0600804	0.0637913	0.0227371	0.066776	0.0382607	0.131829	0.0197013	0.032822	0.00985167	0.01538	0.00644209
AT4G40030	HTR4	0.614959	1.06079	0.187909	1.69805	1.20717	2.75136	0.25666	2.23038	0.384557	1.96563	0.202436	1.9434	0.815204	1.68155	2.33137	0.934292	0.361562	0.994931	0.215185
AT4G40040	HTR5	0.783943	0.460632	0.556574	0.957654	2.64932	1.89626	1.32334	2.24955	1.79636	1.77264	0.731849	1.94057	2.30772	1.8997	1.57486	2.27957	0.786372	0.481013	0.419269
AT1G13370	HTR6	0.00234775	0.00125398	0.00234195	0.00117474	0.00158471	0.00153473	0.00251909	0.00222514	0.00233159	0.00258458	0.000703678	0.00416918	0.00175165	0.00109611	0.00113666	0.00167966	0.00112889	0.00172298	0.000583654
AT5G10980	HTR8	0.00130993	0.00138881	0.00496345	0.00136037	0.002116	0.00219854	0.00279001	0.0022816	0.00212789	0.00268708	0.00412103	0.00238575	0.00307195	0.00157284	0.00273092	0.00171858	0.00180256	0.00179732	0.00165377
AT5G65350	HTR11	0.0214686	0.0300526	0.0475166	0.0571715	0.049786	0.0597232	0.0414209	0.0368897	0.0492021	0.0351418	0.0682212	0.0339341	0.023554	0.0207084	0.0144934	0.0248696	0.0310757	0.0423057	0.0422368
AT1G01370	HTR12	0.005774	0.00351747	0.0019024	0.0110624	0.029585	0.0235963	0.00992684	0.011142	0.0108494	0.00672855	0.00574469	0.00886542	0.00902648	0.00853336	0.00760491	0.0138103	0.0044627	0.00311284	0.00360867
AT5G10390	HTR13	0.31206	0.157914	0.102154	0.523206	0.798561	0.748908	0.386504	0.449852	0.304293	0.257031	0.108871	0.227859	0.234253	0.365277	0.27329	0.275113	0.266645	0.19272	0.129548
AT1G75600	HTR14	0.00028905	0.00776591	0.000605758	0.004825	9.25e-05	0.00450249	0.000483421	0.0058114	6.06e-05	0.0092567	0.000699703	0.00340122	0.000454891	0.00569178	0.0102349	0.000166919	0.000543836	0.0190173	0.000422241
AT5G12910	HTR15	0.000761568	0.000548296	7.07e-05	3.63e-05	0.000232689	0.000255556	0.000610728	0.000742376	5.62e-05	2.27e-05	0.000114169	4.42e-05	7.15e-05	4.75e-05	0.000665102	8.38e-06	2.56e-05	0.000215153	0.000532236
