## Supplemental Table 6 for "Transcriptional and post-transcriptional regulation and transcriptional memory of chromatin regulators in response to low temperature"

### Sheet: A log2 fold changes to NA
	Supplemental Table 6: A) log2 fold change of gene expression of samples from cold acclimated (ACC) conditions or after 2 h, 4 h, 6 h, 12 h, 24 h deacclimation (Deacc) to samples from non-acclimated (NA) conditions for 135 genes encoding epigenetic regulators.								Supplemental Table 5: A) log2 fold change of gene expression of samples from cold acclimated (ACC) conditions or after 2 h, 4 h, 6 h, 12 h, 24 h deacclimation (Deacc) to samples from non-acclimated (NA) conditions for 135 genes encoding epigenetic regulators. B) log2 fold change of gene expression of samples from non- acclimated (NA) conditions or after 2 h, 4 h, 6 h, 12 h, 24 h deacclimation (De…
	AGI code	Abbreviation	log2ACCtoNA	log2Deacc2htoNA	log2Deacc4htoNA	log2Deacc6htoNA	log2Deacc12htoNA	log2Deacc24htoNA
	AT5G04240	JMJ11/ELF6	2.37354	1.13178	0.667779	1.18704	0.818424	-0.723538
	AT3G48430	JMJ12/REF6	2.4436	1.41537	1.09818	1.85908	1.42277	-0.819289
	AT5G46910	JMJ13	0.578927	-0.150363	-0.941931	-0.0841079	-0.440928	-0.985294
	AT1G08620	JMJ16	0.121592	0.118278	-1.4635	0.0192331	-0.123526	-0.395537
	AT2G38950	JMJ19	1.98461	1.20422	0.118591	0.990327	0.502331	-0.606465
	AT5G63080	JMJ20	0.805485	0.700233	-0.349961	0.23088	0.080463	-0.213373
	AT1G78280	JMJ21	0.504982	1.00598	-0.518294	0.487602	0.335863	-0.802217
	AT5G06550	JMJ22	3.22494	1.71168	0.700661	1.72724	0.238567	0.00312653
	AT1G09060	JMJ24	2.0713	-0.780617	-1.86063	2.11751	0.944642	-0.0446759
	AT3G07610	JMJ25/IBM1	0.543976	0.0368003	-1.03475	-0.35566	-0.502848	-0.482717
	AT4G00990	JMJ27	2.36243	1.24158	0.859997	0.58263	0.995401	0.0618927
	AT4G21430	JMJ28	2.56565	2.38934	1.97849	2.34866	1.70582	0.777769
	AT1G62310	JMJ29	0.257945	0.203684	0.0709517	1.41755	1.46191	-0.155804
	AT3G20810	JMJ30	4.1256	0.831176	-1.74352	2.41631	6.11533	0.984082
	AT3G45880	JMJ32	1.47854	0.422907	-0.898938	0.341524	-0.110052	-0.585197
	AT3G10390	FLD	1.67102	-0.304368	0.218339	1.26825	0.722662	-1.34944
	AT1G62830	LDL1	0.741197	0.932262	0.000472306	0.532827	0.45826	-0.399329
	AT3G13682	LDL2	1.72901	0.946709	-0.132974	1.15828	0.415303	-0.473729
	AT4G16310	LDL3	1.69426	1.13856	0.589384	1.49115	0.953809	-0.494627
	AT5G51230	EMF2	1.1946	0.73882	0.141485	0.115993	-0.181989	-0.310287
	AT4G02020	SWN	-0.414661	-0.155857	-0.0237964	-0.174803	-0.37468	0.11953
	AT3G18990	VRN1	2.15321	1.68876	0.958588	1.26931	1.0196	-0.331799
	AT4G16845	VRN2	1.10615	1.04142	0.583824	0.915707	0.67584	-0.535661
	AT1G49480	RTV1	0.311547	0.774096	0.412503	0.514541	0.423963	-0.261578
	AT2G30470	HSI2	1.25545	0.668468	0.399808	0.563343	0.0258945	-0.76141
	AT4G32010	HSL1	1.5179	1.29726	0.740882	0.703154	0.401848	-0.141025
	AT5G05610	AL1	0.849369	1.17421	0.73457	0.627263	0.470336	0.0151243
	AT3G11200	AL2	1.34986	1.10036	0.474309	0.691915	0.378556	-0.300837
	AT3G42790	AL3	1.89897	1.30876	0.488683	0.896107	0.616902	-0.411867
	AT5G26210	AL4	0.520679	0.456423	-0.373551	0.0417221	-0.117619	-0.399386
	AT5G20510	AL5	1.4977	0.956411	0.742166	0.854631	0.78674	-0.353667
	AT2G02470	AL6	0.842966	0.838138	0.539955	0.578465	0.073416	-0.490727
	AT1G14510	AL7	0.748497	1.13397	0.472387	0.499238	-0.075499	-0.577403
	AT1G49950	TRB1	0.542291	0.432764	-0.399301	-0.178116	-0.575814	-0.729202
	AT3G49850	TRB3	0.875912	0.56238	0.336441	0.218503	-0.144031	-0.448507
	AT5G18620	CHR17	2.74644	1.26232	0.385364	1.21026	1.10905	-1.31581
	AT2G23380	CLF	3.1675	1.97412	1.11742	1.2991	0.611575	0.162447
	AT3G20740	FIE1	1.78889	1.14151	0.524579	0.790962	0.26366	-0.502844
	AT5G58230	MSI1	2.537	1.62652	0.594138	0.897928	0.231558	-0.419253
	AT2G16780	MSI2	2.98236	1.94477	1.39383	1.5523	0.815262	-0.76841
	AT4G35050	MSI3	2.63423	1.97481	0.99678	0.576985	-0.0431675	-0.271765
	AT2G19520	MSI4	2.19457	1.37896	0.542161	0.984915	0.509627	-0.28836
	AT4G29730	MSI5	0.955774	0.260199	-1.16113	-0.0481144	-0.222105	-0.167123
	AT3G23980	BLI	1.07029	0.646466	0.0472156	0.455461	0.168152	-0.48237
	AT3G03140	PWO1	1.54794	1.02699	0.219306	1.41788	0.861098	-1.1002
	AT1G51745	PWO2	-0.220223	-0.230736	-0.495017	0.0858906	-0.138487	0.255014
	AT3G21295	PWO3	0.23357	0.161149	-0.142007	0.301075	0.242432	0.230819
	AT2G40930	UBP5	1.73063	0.146912	-0.322697	1.01558	0.830106	-0.205343
	AT5G22030	UBP8	-0.163287	0.155782	-0.287274	-0.0743444	-0.13617	-0.112366
	AT4G06634	YY1	0.822231	0.568581	0.225147	0.581615	0.256739	-0.322186
	AT5G44280	RING1A	-0.0454695	-0.339474	0.268132	-0.71804	-0.604345	-0.834975
	AT1G03770	RING1B	0.943071	0.491061	-0.392401	0.981477	0.466633	-1.17077
	AT1G06770	DRIP1	-0.079995	-0.258841	-0.222521	0.205473	0.113564	-0.659326
	AT2G30580	DRIP2	-0.38285	0.291742	-0.0461157	0.0243751	-0.049047	-0.484451
	AT5G57380	VIN3	2.34048	-2.77956	-3.87606	0.0244607	0.638554	NA
	AT4G30200	VEL1	0.807061	0.43016	-0.108063	0.436065	0.278137	-0.244576
	AT2G18880	VEL2	-1.21068	-0.575212	-1.20475	-0.838116	-0.725602	-0.0401449
	AT2G18870	VEL3	-1.47035	-0.800064	-0.828377	-0.891204	-3.55638	-1.99211
	AT3G24440	VRN5	0.007204	0.0762847	-0.298046	-0.256401	-0.667027	-0.0318833
	AT2G31650	ATX1	2.5033	1.32959	0.663259	0.461549	-0.044151	-0.155942
	AT1G05830	ATX2	0.0831367	0.268422	-0.604554	-0.113379	-0.0816865	0.182492
	AT3G61740	ATX3	-0.383056	-0.398658	-0.763462	-0.850058	-0.832648	-0.0136877
	AT4G27910	ATX4	0.894713	0.531411	-0.499545	-0.307368	0.0937625	0.377291
	AT5G53430	ATX5	-0.0321086	0.553046	0.610934	0.830448	0.679248	0.210758
	AT4G28190	ULT1	0.303073	-0.250347	-0.59524	-0.990503	-1.42991	-1.32167
	AT2G20825	ULT2	2.89567	-0.203774	1.31097	1.73557	-3.19932	-0.116645
	AT3G06400	CHR11	1.94584	1.16889	0.730771	1.80167	1.31767	-0.42874
	AT3G06010	CHR12	1.9807	0.95874	0.669277	0.70981	0.739598	0.0145683
	AT5G14170	CHC1	0.129904	0.515857	0.0025273	0.230803	0.000120504	-0.060025
	AT1G65470	FAS1	2.29906	1.33116	0.314964	0.832882	0.55441	0.142532
	AT5G64630	FAS2	1.19177	0.593643	-0.155845	0.371543	0.644358	0.406503
	AT1G79350	FGT1	0.497165	0.189061	-0.209881	0.168139	-0.213899	-0.23288
	AT5G47690	PDS5a	1.35136	0.987397	0.497039	0.847502	0.529976	-0.412807
	AT4G31880	PDS5c	1.14894	0.619999	0.14824	0.639026	0.454429	-0.284792
	AT1G80810	PDS5d	0.596292	-0.109266	0.0233676	0.0436256	-0.069379	-0.103788
	AT1G15940	PDS5e	1.33525	0.231775	0.287244	1.37958	1.22336	-0.286362
	AT2G47620	SWI3A	1.19462	0.882626	0.382849	0.887338	0.741306	-0.217495
	AT2G33610	SWI3B	0.726865	0.774344	0.160762	0.508534	0.314335	-0.282213
	AT1G21700	SWI3C	1.05946	0.964775	0.215503	0.663407	0.397347	-0.529294
	AT2G28290	SYD	-0.041268	0.301642	0.0584443	0.295393	0.168055	-0.143569
	AT2G46020	BRM	1.01642	0.816245	0.758705	0.459573	0.524296	-0.377844
	AT5G04990	SUN1	0.718273	0.974751	0.215303	0.776381	0.34126	-0.458106
	AT3G10730	SUN2	0.951459	1.18214	0.27141	0.153131	0.0144665	0.00231199
	AT1G67230	CRWN1	0.37628	0.0715173	-0.312638	0.0569991	-0.214271	-0.363585
	AT1G13220	CRWN2	0.735746	0.775406	0.832507	1.4625	0.907651	-0.222822
	AT1G68790	CRWN3	0.239386	0.613338	0.254921	0.477024	0.245106	-0.120127
	AT5G65770	CRWN4	-1.89165	-0.0565693	-0.716376	-1.72193	-2.37461	-1.27156
	AT2G27100	SE	0.894566	0.632646	0.412716	-0.24385	-0.259392	-0.27086
	AT1G48410	AGO1	2.55148	1.25826	0.881101	0.821382	0.609349	-0.673235
	AT2G27040	AGO4	0.66112	0.732827	0.590786	0.775049	0.570363	-0.308828
	AT1G01040	DCL1	1.20637	-0.183259	-0.0425386	-0.130696	-0.0456947	-0.348492
	AT3G03300	DCL2	0.766633	0.816714	0.57442	0.93954	0.825981	0.0371955
	AT3G43920	DCL3	0.950591	0.7581	1.14011	1.47599	1.33426	-0.952832
	AT5G20320	DCL4	-0.457374	0.0749489	0.252037	0.0627384	0.456474	0.0317013
	AT5G39550	ORTH1	1.83851	0.841989	0.65306	0.413071	0.558443	-0.371075
	AT1G57820	ORTH2	2.35219	1.52837	0.514644	0.832678	0.918165	-1.09004
	AT4G19020	CMT2	1.63106	1.66753	1.39498	1.43881	1.4119	-0.313019
	AT1G69770	CMT3	1.22267	0.333406	0.143406	0.150495	0.309271	-1.15643
	AT5G15380	DRM1	3.32367	4.45151	3.33067	3.66366	0.351425	NA
	AT5G14620	DRM2	0.68085	0.600675	0.560326	0.538557	0.584213	-0.307394
	AT3G17310	DRM3	-0.381471	0.0114189	0.164557	-0.00836763	0.209281	0.1177
	AT5G49160	MET1	1.12216	0.340049	-0.0533337	-0.413588	-0.0320231	-0.223084
	AT5G04560	DME	0.755761	1.55925	1.30283	0.922299	1.09568	0.0183516
	AT2G36490	DML1	-0.93694	-0.261816	0.341306	-0.124789	0.363025	0.458087
	AT3G10010	DML2	-0.302811	0.0892189	0.450549	0.00747937	0.723127	0.286999
	AT4G34060	DML3	-1.69851	-0.190906	0.295477	0.00588087	-0.377113	-0.325582
	AT5G64610	HAM1	1.18741	1.04009	0.81575	0.889158	0.831028	-0.625954
	AT5G09740	HAM2	0.948379	0.972894	0.630744	0.984829	0.776842	-0.492653
	AT5G03740	HD2C	1.09411	1.08871	0.553831	0.709557	0.161847	-0.345834
	AT3G44750	HDA3	2.95812	2.2927	1.03075	0.829123	-0.40548	-1.04948
	AT4G16420	ADA2B	0.364189	0.418901	0.434577	0.634959	0.161381	-0.284059
	AT1G06760	H1.1	0.886421	0.897349	1.04266	1.31654	0.781802	-0.0837925
	AT2G30620	H1.2	1.48826	0.858316	1.0827	1.27631	0.628658	-0.0292345
	AT2G18050	H1.3	-0.227768	-0.63808	0.674601	1.63936	2.15185	1.24847
	AT5G54640	HTA1	0.471314	1.02886	0.608035	0.747286	0.141461	-0.233051
	AT4G27230	HTA2	0.692013	0.883183	0.458014	0.513502	-0.001763	0.239211
	AT5G59870	HTA6	1.29896	0.991067	0.422985	-0.0019315	-0.050092	0.208436
	AT5G27670	HTA7	1.34909	1.20278	0.838627	1.10255	0.61714	0.126834
	AT2G38810	HTA8	0.471664	0.537558	0.213579	0.131862	-0.116812	0.308987
	AT1G52740	HTA9	2.70891	2.13149	1.901	3.28563	2.01317	0.206291
	AT1G51060	HTA10	0.817454	0.945662	0.444218	0.519489	0.455744	-0.116484
	AT3G54560	HTA11	0.887676	0.747179	0.146674	0.18947	-0.00664612	0.0994536
	AT5G02560	HTA12	-1.51792	0.128797	0.75166	1.2343	1.04775	0.0426939
	AT3G20670	HTA13	1.69481	1.3203	0.805327	0.974914	0.663571	-0.178763
	AT5G65360	HTR1	3.39624	2.31429	0.94623	1.78745	1.59556	0.211752
	AT1G09200	HTR2	3.75077	2.77979	1.83288	2.45289	0.971138	-0.377995
	AT4G40030	HTR4	1.84128	0.281559	0.885767	0.535658	0.869708	-0.221059
	AT4G40040	HTR5	1.52707	1.57791	1.21561	1.80087	1.65674	-0.113924
	AT1G13370	HTR6	-0.423656	0.307535	0.045726	-0.308346	-0.312412	-0.867505
	AT5G10980	HTR8	-0.170931	0.195019	0.516269	0.704594	0.683633	-0.251007
	AT5G65350	HTR11	0.823725	0.431381	0.469329	-0.201767	-0.419972	0.285663
	AT1G01370	HTR12	2.54765	1.6523	1.0496	0.961584	1.18525	0.125227
	AT5G10390	HTR13	1.98595	1.13123	0.113662	0.398046	0.304747	0.134398
	AT1G75600	HTR14	0.18783	-0.99922	1.33933	0.102964	-0.196949	0.561089
	AT5G12910	HTR15	-1.25788	-0.0707959	-2.66989	-3.47096	-3.11363	-1.11069

### Sheet: log2 fold changes to ACC
	Supplemental Table 6: B: log2 Fold change of gene expression of samples from non- acclimated (NA) conditions or after 2 h, 4 h, 6 h 12 h, 24 h deacclimation (Deacc) to samples from cold-acclimated (ACC) conditions for 135 genes encoding epigenetic regulators.
	AGI code	Abbreviation	logNAtoACC	logDeacc2htoACC	logDeacc4htoACC	logDeacc6htoACC	logDeacc12htoACC	logDeacc24htoACC
	AT5G04240	JMJ11/ELF6	-2.37354	-1.24176	-1.70576	-0.983087	-1.3517	-3.09708
	AT3G48430	JMJ12/REF6	-2.4436	-1.02824	-1.34542	-0.584306	-1.02061	-3.26289
	AT5G46910	JMJ13	-0.578927	-0.72929	-1.52086	-0.616133	-0.972953	-1.56422
	AT1G08620	JMJ16	-0.121592	-0.00331333	-1.58509	-0.183581	-0.32634	-0.517128
	AT2G38950	JMJ19	-1.98461	-0.780389	-1.86602	-0.56555	-1.05355	-2.59108
	AT5G63080	JMJ20	-0.805485	-0.105252	-1.15545	-0.537305	-0.687721	-1.01886
	AT1G78280	JMJ21	-0.504982	0.500997	-1.02328	0.144784	-0.00695474	-1.3072
	AT5G06550	JMJ22	-3.22494	-1.51326	-2.52428	-1.48119	-2.96986	-3.22181
	AT1G09060	JMJ24	-2.0713	-2.85192	-3.41871	-1.23728	-2.41015	-2.11598
	AT3G07610	JMJ25/IBM1	-0.543976	-0.507175	-1.57873	-0.899011	-1.0462	-1.02669
	AT4G00990	JMJ27	-2.36243	-1.12085	-1.50243	-0.578314	-1.06216	-2.30053
	AT4G21430	JMJ28	-2.56565	-0.176312	-0.587162	0.0719129	-0.570924	-1.78788
	AT1G62310	JMJ29	-0.257945	-0.054261	-0.186993	0.5387	0.583063	-0.413749
	AT3G20810	JMJ30	-4.1256	-3.29442	-5.86912	-1.12427	2.57475	-3.14152
	AT3G45880	JMJ32	-1.47854	-1.05563	-2.37747	-0.604164	-1.05574	-2.06373
	AT3G10390	FLD	-1.67102	-1.97539	-1.45268	-0.458491	-1.00408	-3.02046
	AT1G62830	LDL1	-0.741197	0.191065	-0.740725	-0.153974	-0.228541	-1.14053
	AT3G13682	LDL2	-1.72901	-0.782299	-1.86198	-0.688661	-1.43164	-2.20274
	AT4G16310	LDL3	-1.69426	-0.555698	-1.10487	0.108564	-0.428773	-2.18888
	AT5G51230	EMF2	-1.1946	-0.455778	-1.05311	-1.09946	-1.39744	-1.50489
	AT4G02020	SWN	0.414661	0.258804	0.390864	0.151553	-0.0483232	0.534191
	AT3G18990	VRN1	-2.15321	-0.464457	-1.19463	-0.393969	-0.643683	-2.48501
	AT4G16845	VRN2	-1.10615	-0.0647333	-0.522327	-0.377832	-0.617698	-1.64181
	AT1G49480	RTV1	-0.311547	0.462548	0.100956	0.337261	0.246683	-0.573126
	AT2G30470	HSI2	-1.25545	-0.586978	-0.855638	-0.837126	-1.37457	-2.01686
	AT4G32010	HSL1	-1.5179	-0.220634	-0.777016	-0.483925	-0.785231	-1.65892
	AT5G05610	AL1	-0.849369	0.324836	-0.114799	-0.0994886	-0.256416	-0.834245
	AT3G11200	AL2	-1.34986	-0.249501	-0.875556	-0.44257	-0.755929	-1.6507
	AT3G42790	AL3	-1.89897	-0.590202	-1.41028	-0.800041	-1.07925	-2.31083
	AT5G26210	AL4	-0.520679	-0.064256	-0.89423	0.00224438	-0.157097	-0.920065
	AT5G20510	AL5	-1.4977	-0.541293	-0.755539	-0.512287	-0.580178	-1.85137
	AT2G02470	AL6	-0.842966	-0.004828	-0.303011	-0.179167	-0.684215	-1.33369
	AT1G14510	AL7	-0.748497	0.385476	-0.27611	0.0249579	-0.549779	-1.3259
	AT1G49950	TRB1	-0.542291	-0.109527	-0.941591	-0.627564	-1.02526	-1.27149
	AT3G49850	TRB3	-0.875912	-0.313532	-0.539471	-0.393613	-0.756147	-1.32442
	AT5G18620	CHR17	-2.74644	-1.48412	-2.36108	-1.61315	-1.71435	-4.06225
	AT2G23380	CLF	-3.1675	-1.19338	-2.05008	-1.82823	-2.51576	-3.00505
	AT3G20740	FIE1	-1.78889	-0.647376	-1.26431	-0.741437	-1.26874	-2.29173
	AT5G58230	MSI1	-2.537	-0.910479	-1.94286	-1.2715	-1.93787	-2.95625
	AT2G16780	MSI2	-2.98236	-1.03759	-1.58853	-0.876731	-1.61377	-3.75077
	AT4G35050	MSI3	-2.63423	-0.65942	-1.63745	-1.49033	-2.11049	-2.906
	AT2G19520	MSI4	-2.19457	-0.815602	-1.6524	-0.939395	-1.41468	-2.48293
	AT4G29730	MSI5	-0.955774	-0.695575	-2.1169	-0.87025	-1.04424	-1.1229
	AT3G23980	BLI	-1.07029	-0.423824	-1.02307	-0.338339	-0.625647	-1.55266
	AT3G03140	PWO1	-1.54794	-0.520945	-1.32863	-0.215692	-0.772473	-2.64814
	AT1G51745	PWO2	0.220223	-0.0105127	-0.274794	0.00688538	-0.217492	0.475237
	AT3G21295	PWO3	-0.23357	-0.0724213	-0.375577	-0.362865	-0.421509	-0.00275067
	AT2G40930	UBP5	-1.73063	-1.58372	-2.05333	-0.886895	-1.07237	-1.93598
	AT5G22030	UBP8	0.163287	0.319069	-0.123987	0.0682774	0.00645175	0.050921
	AT4G06634	YY1	-0.822231	-0.25365	-0.597084	-0.220262	-0.545138	-1.14442
	AT5G44280	RING1A	0.0454695	-0.294005	0.313601	-0.92299	-0.809294	-0.789505
	AT1G03770	RING1B	-0.943071	-0.393079	-0.996894	0.0384063	-0.476437	-2.0421
	AT1G06770	DRIP1	0.079995	-0.178846	-0.142526	0.160787	0.0688783	-0.579331
	AT2G30580	DRIP2	0.38285	0.674591	0.336734	0.466057	0.392635	-0.101602
	AT5G57380	VIN3	-2.34048	-5.12003	-4.13474	-2.13886	-1.75051	-1.61831
	AT4G30200	VEL1	-0.807061	-0.376901	-0.915124	0.0920584	-0.0658697	-1.05164
	AT2G18880	VEL2	1.21068	0.635471	0.00592823	0.0127919	0.125306	1.17054
	AT2G18870	VEL3	1.47035	0.670283	0.641971	0.826345	-1.83883	-0.274564
	AT3G24440	VRN5	-0.007204	0.0690807	-0.30525	-0.234814	-0.64544	-0.0390873
	AT2G31650	ATX1	-2.5033	-1.17371	-1.84004	-0.942771	-1.44847	-2.65925
	AT1G05830	ATX2	-0.0831367	0.185285	-0.68769	-0.243054	-0.211361	0.0993557
	AT3G61740	ATX3	0.383056	-0.015602	-0.380406	-0.595597	-0.578186	0.369369
	AT4G27910	ATX4	-0.894713	-0.363302	-1.39426	-1.2597	-0.858568	-0.517422
	AT5G53430	ATX5	0.0321086	0.585154	0.643042	0.979889	0.828689	0.242867
	AT4G28190	ULT1	-0.303073	-0.55342	-0.898313	-1.54679	-1.9862	-1.62474
	AT2G20825	ULT2	-2.89567	-2.35982	-2.45809	-0.756019	-5.74844	-2.09219
	AT3G06400	CHR11	-1.94584	-0.776955	-1.21507	0.202149	-0.28185	-2.37458
	AT3G06010	CHR12	-1.9807	-1.02196	-1.31142	-0.976759	-0.946971	-1.96613
	AT5G14170	CHC1	-0.129904	0.385953	-0.127377	0.124889	-0.105793	-0.189929
	AT1G65470	FAS1	-2.29906	-0.967897	-1.98409	-1.01348	-1.29195	-2.15652
	AT5G64630	FAS2	-1.19177	-0.598125	-1.34761	-0.939234	-0.666418	-0.785265
	AT1G79350	FGT1	-0.497165	-0.308104	-0.707047	-0.124527	-0.506565	-0.730046
	AT5G47690	PDS5a	-1.35136	-0.363966	-0.854324	-0.154749	-0.472275	-1.76417
	AT4G31880	PDS5c	-1.14894	-0.528943	-1.0007	-0.291337	-0.475933	-1.43373
	AT1G80810	PDS5d	-0.596292	-0.705559	-0.572925	-0.811121	-0.924126	-0.70008
	AT1G15940	PDS5e	-1.33525	-1.10348	-1.04801	-0.0742691	-0.230486	-1.62162
	AT2G47620	SWI3A	-1.19462	-0.311999	-0.811776	-0.250636	-0.396667	-1.41212
	AT2G33610	SWI3B	-0.726865	0.0474783	-0.566103	0.0427889	-0.15141	-1.00908
	AT1G21700	SWI3C	-1.05946	-0.0946893	-0.843961	0.0318699	-0.234191	-1.58876
	AT2G28290	SYD	0.041268	0.34291	0.0997123	0.471213	0.343876	-0.102301
	AT2G46020	BRM	-1.01642	-0.200173	-0.257712	-0.278585	-0.213862	-1.39426
	AT5G04990	SUN1	-0.718273	0.256478	-0.50297	0.315936	-0.119184	-1.17638
	AT3G10730	SUN2	-0.951459	0.230677	-0.680049	-0.308304	-0.446968	-0.949147
	AT1G67230	CRWN1	-0.37628	-0.304762	-0.688918	-0.192382	-0.463652	-0.739865
	AT1G13220	CRWN2	-0.735746	0.0396597	0.096761	0.325122	-0.229727	-0.958568
	AT1G68790	CRWN3	-0.239386	0.373952	0.0155346	0.154933	-0.0769857	-0.359513
	AT5G65770	CRWN4	1.89165	1.83508	1.17527	0.772745	0.120064	-0.463575
	AT2G27100	SE	-0.894566	-0.261921	-0.48185	-1.04621	-1.06176	-1.16543
	AT1G48410	AGO1	-2.55148	-1.29322	-1.67038	-1.19894	-1.41097	-3.22472
	AT2G27040	AGO4	-0.66112	0.0717074	-0.0703332	0.229106	0.0244196	-0.969947
	AT1G01040	DCL1	-1.20637	-1.38963	-1.24891	-1.1066	-1.0216	-1.55486
	AT3G03300	DCL2	-0.766633	0.0500808	-0.192213	0.307942	0.194383	-0.729438
	AT3G43920	DCL3	-0.950591	-0.192491	0.189515	0.513499	0.371769	-1.90342
	AT5G20320	DCL4	0.457374	0.532323	0.709411	0.125448	0.519184	0.489075
	AT5G39550	ORTH1	-1.83851	-0.996525	-1.18545	-1.29719	-1.15182	-2.20959
	AT1G57820	ORTH2	-2.35219	-0.823817	-1.83755	-1.3036	-1.21811	-3.44223
	AT4G19020	CMT2	-1.63106	0.0364694	-0.236075	-0.125213	-0.152118	-1.94408
	AT1G69770	CMT3	-1.22267	-0.889268	-1.07927	-0.774803	-0.616027	-2.3791
	AT5G15380	DRM1	-3.32367	1.23989	1.50967	NA	NA	NA
	AT5G14620	DRM2	-0.68085	-0.0801753	-0.120524	0.0136136	0.0592696	-0.988244
	AT3G17310	DRM3	0.381471	0.39289	0.546028	0.110513	0.328161	0.499171
	AT5G49160	MET1	-1.12216	-0.782116	-1.1755	-1.41577	-1.03421	-1.34525
	AT5G04560	DME	-0.755761	0.803488	0.547067	0.354352	0.527737	-0.737409
	AT2G36490	DML1	0.93694	0.675124	1.27825	0.422438	0.910252	1.39503
	AT3G10010	DML2	0.302811	0.392029	0.753359	0.0781796	0.793827	0.589809
	AT4G34060	DML3	1.69851	1.50761	1.99399	1.57817	1.19518	1.37293
	AT5G64610	HAM1	-1.18741	-0.147322	-0.371664	-0.118078	-0.176208	-1.81337
	AT5G09740	HAM2	-0.948379	0.0245151	-0.317635	0.197545	-0.0104424	-1.44103
	AT5G03740	HD2C	-1.09411	-0.00540258	-0.54028	-0.404047	-0.951757	-1.43994
	AT3G44750	HDA3	-2.95812	-0.665426	-1.92737	-1.73554	-2.97015	-4.00761
	AT4G16420	ADA2B	-0.364189	0.0547111	0.0703872	0.163157	-0.310421	-0.648248
	AT1G06760	H1.1	-0.886421	0.0109274	0.156242	0.680242	0.145507	-0.970214
	AT2G30620	H1.2	-1.48826	-0.629945	-0.405557	0.104385	-0.543269	-1.5175
	AT2G18050	H1.3	0.227768	-0.410311	0.90237	1.96892	2.48141	1.47624
	AT5G54640	HTA1	-0.471314	0.557546	0.136722	0.634341	0.0285154	-0.704365
	AT4G27230	HTA2	-0.692013	0.19117	-0.233999	-0.0660431	-0.581308	-0.452802
	AT5G59870	HTA6	-1.29896	-0.307893	-0.875974	-1.09884	-1.147	-1.09052
	AT5G27670	HTA7	-1.34909	-0.146307	-0.510463	-0.0722259	-0.557637	-1.22226
	AT2G38810	HTA8	-0.471664	-0.0224165	-0.748235	-0.852226	-0.828756	-0.326857
	AT1G52740	HTA9	-2.70891	-0.577426	-0.807915	0.536797	-0.735669	-2.50262
	AT1G51060	HTA10	-0.817454	0.128208	-0.373236	0.0386114	-0.0251331	-0.933938
	AT3G54560	HTA11	-0.887676	-0.140497	-0.741001	-0.815092	-1.01121	-0.788222
	AT5G02560	HTA12	1.51792	1.64671	2.26958	2.98613	2.79959	1.56061
	AT3G20670	HTA13	-1.69481	-0.374505	-0.889481	-0.379855	-0.691199	-1.87357
	AT5G65360	HTR1	-3.39624	-1.08194	-2.45001	-1.29283	-1.48472	-3.18449
	AT1G09200	HTR2	-3.75077	-0.97098	-1.91789	-1.21968	-2.70143	-4.12877
	AT4G40030	HTR4	-1.84128	-1.55972	-0.955516	-0.290245	0.0438041	-2.06234
	AT4G40040	HTR5	-1.52707	0.0508467	-0.311453	0.394521	0.250392	-1.64099
	AT1G13370	HTR6	0.423656	0.731191	0.469382	0.0222727	0.0182071	-0.443849
	AT5G10980	HTR8	0.170931	0.36595	0.687201	0.373593	0.352633	-0.0800755
	AT5G65350	HTR11	-0.823725	-0.392343	-0.354396	-1.27242	-1.49063	-0.538062
	AT1G01370	HTR12	-2.54765	-0.895355	-1.49805	-1.04356	-0.819893	-2.42242
	AT5G10390	HTR13	-1.98595	-0.854726	-1.87229	-1.14386	-1.23716	-1.85155
	AT1G75600	HTR14	-0.18783	-1.18705	1.1515	1.26817	0.968261	0.373259
	AT5G12910	HTR15	1.25788	1.18708	-1.41201	-0.657215	-0.299887	0.147187
